# Assembly and Interfacial Mechanics of Recombinant Surfactant Protein B in Mixed Detergent Systems and Lipid Monolayers

**DOI:** 10.64898/2026.09.04.743498

**Authors:** Tadiwos Getachew Asrat

## Abstract

Although surfactant protein-B (SP-B) is essential for pulmonary surfactant function, the experimental structure of mature SP-B remains undetermined, and the molecular basis of its function is unclear. Here, we characterize the structural and functional behavior of a recombinant SP-B construct (rSP-B) in DPC/SDS detergent micelles and DPPC/POPG lipid monolayers. Light scattering showed that dilute DPC/SDS (9:1, 0.2% w/v) is intrinsically heterogeneous, containing both micellar (~4 nm) and supramicellar structures (~68–400 nm), consistent with non-ideal surfactant mixing at low detergent concentration. Dialysis resulted in a dominant, reproducible mesoscale structure (~600 nm) in which rSP-B retained predominantly *α*-helical structure (~47%), whereas 200 nm filtration removed most of the protein and helical signal, suggesting that rSP-B is associated with the large assemblies, although the resulting complex sizes exceed the regime typically accessible to solution NMR. In separate detergent-only measurements, higher detergent concentrations (0.5–2% w/v) gave monomodal micelles (3.6–4.1 nm), suggesting that detergent concentration influences assembly size. In parallel, incorporation of rSP-B into DPPC/POPG monolayers stabilized the hysteretic response and attenuated cycling-induced area loss relative to protein-free films, with compressibility signatures consistent with out-of-plane deformation and reversible reorganization of collapsed material. These results inform strategies for optimizing detergent conditions for future structural studies and support a model in which rSP-B may promote retention and reversible reorganization of collapsed interfacial material, potentially through mechanically coupled reservoirs.
