## Supplementary material for "Assembly and Interfacial Mechanics of Recombinant Surfactant Protein B in Mixed Detergent Systems and Lipid Monolayers": ACF_postdialysis

Delay times	ACF
0.5	0.68
1	0.691
1.5	0.691
2	0.69
2.5	0.69
3	0.692
3.5	0.691
4	0.691
4.5	0.691
5.5	0.69
6.5	0.69
7.5	0.689
8.5	0.688
9.5	0.687
10.5	0.687
11.5	0.687
12.5	0.686
14.5	0.686
16.5	0.685
18.5	0.682
20.5	0.681
22.5	0.681
24.5	0.679
26.5	0.679
28.5	0.677
32.5	0.675
36.5	0.672
40.5	0.669
44.5	0.668
48.5	0.666
52.5	0.664
56.5	0.661
60.5	0.659
68.5	0.655
76.5	0.651
84.5	0.646
92.5	0.642
100.5	0.637
108.5	0.633
116.5	0.629
124.5	0.624
140.5	0.616
156.5	0.609
172.5	0.601
188.5	0.593
204.5	0.586
220.5	0.578
236.5	0.571
252.5	0.564
284.5	0.55
316.5	0.536
348.5	0.524
380.5	0.511
412.5	0.499
444.5	0.488
476.5	0.476
508.5	0.465
572.5	0.444
636.5	0.425
700.5	0.406
764.5	0.389
828.5	0.373
892.5	0.357
956.5	0.342
1020.5	0.328
1148.5	0.302
1276.5	0.279
1404.5	0.259
1532.5	0.24
1660.5	0.224
1788.5	0.208
1916.5	0.195
2044.5	0.183
2300.5	0.161
2556.5	0.143
2812.5	0.128
3068.5	0.115
3324.5	0.104
3580.5	0.094
3836.5	0.087
4092.5	0.081
4604.5	0.074
5116.5	0.069
5628.5	0.065
6140.5	0.059
6652.5	0.054
7164.5	0.049
7676.5	0.046
8188.5	0.045
9212.5	0.043
10236.5	0.044
11260.5	0.044
12284.5	0.042
13308.5	0.041
14332.5	0.039
15356.5	0.036
16380.5	0.033
18428.5	0.033
20476.5	0.034
22524.5	0.036
24572.5	0.035
26620.5	0.03
28668.5	0.029
30716.5	0.033
32764.5	0.03
36860.5	0.026
40956.5	0.032
45052.5	0.032
49148.5	0.032
53244.5	0.033
57340.5	0.031
61436.5	0.031
65532.5	0.033
73724.5	0.03
81916.5	0.025
90108.5	0.027
98300.5	0.024
106492.5	0.023
114684.5	0.023
122876.5	0.024
131068.5	0.025
147452.5	0.024
163836.5	0.024
180220.5	0.019
196604.5	0.024
212988.5	0.017
229372.5	0.022
245756.5	0.023
262140.5	0.022
294908.5	0.021
327676.5	0.023
360444.5	0.017
393212.5	0.016
425980.5	0.019
458748.5	0.016
491516.5	0.017
524284.5	0.019
589820.5	0.022
655356.5	0.021
720892.5	0.021
786428.5	0.019
851964.5	0.016
917500.5	0.017
983036.5	0.017
1048572.5	0.015
1179644.5	0.017
1310716.5	0.016
1441788.5	0.02
1572860.5	0.015
1703932.5	0.014
1835004.5	0.012
1966076.5	0.01
2097148.5	0.012
2359292.5	0.007
2621436.5	0.01
2883580.5	0.011
3145724.5	0.008
3407868.5	0.014
3670012.5	0.011
3932156.5	0.016
4194300.5	0
4718588.5	0
5242876.5	0
5767164.5	0
6291452.5	0
6815740.5	0
7340028.5	0
7864316.5	0
8388604.5	0
9437180	0
10485756	0
11534332	0
12582908	0
13631484	0
14680060	0
15728636	0
16777212	0
18874364	0
20971516	0
23068668	0
25165820	0
27262972	0
29360124	0
31457276	0
33554428	0
37748732	0
41943036	0
46137340	0
50331644	0
54525948	0
58720252	0
	0
