## Supplementary material for "Assembly and Interfacial Mechanics of Recombinant Surfactant Protein B in Mixed Detergent Systems and Lipid Monolayers": ACF_predialysis

Delay times	ACF
0.5	0.881
1	0.889
1.5	0.884
2	0.876
2.5	0.869
3	0.862
3.5	0.855
4	0.851
4.5	0.845
5.5	0.832
6.5	0.821
7.5	0.813
8.5	0.805
9.5	0.795
10.5	0.788
11.5	0.78
12.5	0.774
14.5	0.761
16.5	0.75
18.5	0.74
20.5	0.729
22.5	0.723
24.5	0.714
26.5	0.707
28.5	0.702
32.5	0.69
36.5	0.681
40.5	0.673
44.5	0.665
48.5	0.657
52.5	0.65
56.5	0.644
60.5	0.638
68.5	0.626
76.5	0.615
84.5	0.606
92.5	0.595
100.5	0.585
108.5	0.575
116.5	0.566
124.5	0.558
140.5	0.54
156.5	0.524
172.5	0.509
188.5	0.494
204.5	0.479
220.5	0.466
236.5	0.453
252.5	0.441
284.5	0.417
316.5	0.395
348.5	0.375
380.5	0.356
412.5	0.337
444.5	0.321
476.5	0.305
508.5	0.291
572.5	0.265
636.5	0.242
700.5	0.221
764.5	0.202
828.5	0.185
892.5	0.169
956.5	0.156
1020.5	0.143
1148.5	0.122
1276.5	0.105
1404.5	0.091
1532.5	0.08
1660.5	0.07
1788.5	0.061
1916.5	0.054
2044.5	0.048
2300.5	0.037
2556.5	0.03
2812.5	0.026
3068.5	0.022
3324.5	0.019
3580.5	0.016
3836.5	0.014
4092.5	0.013
4604.5	0.011
5116.5	0.01
5628.5	0.009
6140.5	0.009
6652.5	0.008
7164.5	0.006
7676.5	0.006
8188.5	0.005
9212.5	0.005
10236.5	0.006
11260.5	0.006
12284.5	0.006
13308.5	0.005
14332.5	0.007
15356.5	0.006
16380.5	0.007
18428.5	0.006
20476.5	0.007
22524.5	0.005
24572.5	0.002
26620.5	0.002
28668.5	0.003
30716.5	0.004
32764.5	0.003
36860.5	0.005
40956.5	0.006
45052.5	0.002
49148.5	0.003
53244.5	0.004
57340.5	0.003
61436.5	0.002
65532.5	0.002
73724.5	0.002
81916.5	0.002
90108.5	0.002
98300.5	0.002
106492.5	0.003
114684.5	0.002
122876.5	0.004
131068.5	0.003
147452.5	0.003
163836.5	0.003
180220.5	0.003
196604.5	0.003
212988.5	0.003
229372.5	0.001
245756.5	0.002
262140.5	0.001
294908.5	0.003
327676.5	0.002
360444.5	0.003
393212.5	0.002
425980.5	0.002
458748.5	0.003
491516.5	0.001
524284.5	0.002
589820.5	0.002
655356.5	0.002
720892.5	0.001
786428.5	0.002
851964.5	0.001
917500.5	0.002
983036.5	0.002
1048572.5	0.001
1179644.5	0.001
1310716.5	0.002
1441788.5	0.001
1572860.5	0.001
1703932.5	0.001
1835004.5	0.002
1966076.5	0.001
2097148.5	0.001
2359292.5	0.001
2621436.5	0.001
2883580.5	0
3145724.5	0
3407868.5	0
3670012.5	0.001
3932156.5	0
