## Supplementary material for "Assembly and Interfacial Mechanics of Recombinant Surfactant Protein B in Mixed Detergent Systems and Lipid Monolayers": Figure1

Size_classes__nm	Batch_15	Batch_20	Batch_10
0.4000000059604645	0	0	0
0.4632316827774048	0	0	0
0.5364589691162109	0	0	0
0.6212619543075562	0	0	0
0.7194705605506897	0	0	0
0.833203911781311	0	0	0
0.9649161100387573	0	0	0
1.117449283599854	0	0	0
1.294094800949097	0	0	0
1.498664259910583	0	0	0
1.73557186126709	0	0	0
2.009929656982422	0	0	0
2.327657699584961	0	0	0
2.695611953735352	0	0	0
3.121732234954834	0.451	0	1.570542454719543
3.61521315574646	1.657	1.850718379020691	4.469149112701416
4.186703205108643	2.765	5.412820339202881	6.797674179077148
4.848533630371094	2.96	7.836272239685059	7.072227478027344
5.614985942840576	2.109	7.255981922149658	5.185847759246826
6.502598762512207	0.824	4.209376335144043	2.363048076629639
7.530524253845215	0	1.071189522743225	0.3297687470912933
8.720943450927734	0	0	0
10.09954357147217	0	0	0
11.69607067108154	0	0	0
13.54497623443604	0	0	0
15.68615531921387	0	0	0
18.16580963134766	0	0	0
21.03744697570801	0	0	0
24.36302947998047	0	0	0
28.21431732177734	0	0	0
32.67441558837891	0.08500000000000001	0	0
37.83956146240234	0.451	0	0
43.82120895385742	0.911	0	0.360075443983078
50.74842834472656	1.21	0	1.121599078178406
58.77069854736328	1.206	0	2.052735805511475
68.06112670898438	0.917	0.2771330773830414	2.898724317550659
78.82017517089844	0.493	0.8744917511940002	3.504294395446777
91.28000640869141	0.135	1.587486863136292	3.842314720153809
105.70947265625	0	2.217329978942871	3.984704494476318
122.4199447631836	0.136	2.66706371307373	4.047993183135986
141.7719879150391	0.723	2.944591760635376	4.138551712036133
164.1831970214844	1.79	3.122889518737793	4.3135085105896
190.1371307373047	3.235	3.291388273239136	4.564528942108154
220.1938629150391	4.872	3.517689943313599	4.824284553527832
255.0019378662109	6.474	3.827150583267212	4.990269660949707
295.3124389648438	7.819	4.200041770935059	4.957738399505615
341.9951782226562	8.728	4.581748485565186	4.652843475341797
396.0575256347656	9.087	4.899994850158691	4.058010578155518
458.6659545898438	8.863	5.083492279052734	3.223742723464966
531.1715087890625	8.099	5.077800750732422	2.263701915740967
615.138671875	6.908	4.855895519256592	1.332564234733582
712.3793334960938	5.45	4.422524929046631	0.5883140563964844
824.99169921875	3.913	3.812664747238159	0.1421488374471664
955.4057006835938	2.484	3.085192441940308	0
1106.435424804688	1.32	2.313338041305542	0
1281.33984375	0.522	1.573578357696533	0
1483.89306640625	0.109	0.934528648853302	0
1718.465698242188	0	0.4471253156661987	0
1990.119384765625	0	0.1370524168014526	0
2304.7158203125	0	0	0
2669.04345703125	0	0	0
3090.9638671875	0.07000000000000001	0.1096201390028	0
3579.580810546875	0.281	0.303919643163681	0.3013728260993958
4145.43798828125	0.617	0.5383195877075195	1.019067168235779
4800.74560546875	1.002	0.7569881081581116	2.020080804824829
5559.6435546875	1.325	0.9026002287864685	3.008572816848755
6438.5078125	0	0	0
7456.3017578125	0	0	0
8634.98828125	0	0	0
	0
