## Supplementary material for "Assembly and Interfacial Mechanics of Recombinant Surfactant Protein B in Mixed Detergent Systems and Lipid Monolayers": Figure3A

Size_classes__nm	CS02_After_Dialysis_int	CS02_After_Dialysis_Vol	SB01_After dialysis_int	SB01_After_Dialysis_Vol	TG15_After_Dialysis_int	TG15_After_Dialysis_vol
0.400000006	0	0	0	0	0	0
0.463231683	0	0	0	0	0	0
0.536458969	0	0	0	0	0	0
0.6212619539999999	0	0	0	0	0	0
0.719470561	0	0	0	0	0	0
0.833203912	0	0	0	0	0	0
0.96491611	0	0	0	0	0	0
1.117449284	0	0	0	0	0	0
1.294094801	0	0	0	0	0	0
1.49866426	0	0	0	0	0	0
1.735571861	0	0	0	0	0	0
2.009929657	0	0	0	0	0	0
2.3276577	0	0	0	0	0	0
2.695611954	0	0	0	0	0	0
3.121732235	0	0	0	0	0	0
3.615213156	0	0	0	0	0	0
4.186703205	0	0	0	0	0	0
4.84853363	0	0	0	0	0	0
5.614985943	0	0	0	0	0	0
6.502598763	0	0	0	0	0	0
7.530524254	0	0	0	0	0	0
8.720943451	0	0	0	0	0	0
10.09954357	0	0	0	0	0	0
11.69607067	0	0	0	0	0	0
13.54497623	0	0	0	0	0	0
15.68615532	0	0	0	0	0	0
18.16580963	0	0	0	0	0	0
21.03744698	0	0	0	0	0	0
24.36302948	0	0	0	0	0	0
28.21431732	0	0	0	0	0	0
32.67441559	0	0	0	0	0	0
37.83956146	0	0	0	0	0	0
43.82120895	0	0	0	0	0	0
50.74842834	0	0	0	0	0	0
58.77069855	0	0	0	0	0	0
68.06112671	0	0	0	0.215	0	0
78.82017517	0	0	0	0.8070000000000001	0	0
91.28000641	0	0	0	1.332	0	0
105.7094727	0	0	0	1.331	0	0
122.4199448	0	0	0	0.907	0	0
141.7719879	0	0	0	0.402	0	0
164.183197	0	0	0	0.08599999999999999	0	0
190.1371307	0	0	0.127063841	0.091	0	0
220.1938629	0	0	0.643109858	0.616	0	0
255.0019379	0	0	1.537216544	2.053	0	0
295.312439	0	0	2.431565046	4.716	0	0
341.9951782	0	0	2.979632854	8.585000000000001	0	0.623
396.0575256	0	1.635	3.014252901	12.944	4.522	3.541
458.6659546	9.39640522	9.689	2.54663229	16.3	14.096	9.630000000000001
531.1715088	31.3090992	24.299	1.810267329	17.349	23.018	17.283
615.1386719	38.33908463	33.19	1.087296724	15.54	25.661	23.194
712.3793335	20.95541	24.067	0.523186326	10.819	20.34	23.195
824.9916992	0	7.121	0.171446279	4.891	10.345	15.615
955.4057007	0	0	0.026906947	1.016	2.019	5.98
1106.435425	0	0	0	0	0	0.9379999999999999
1281.339844	0	0	0	0	0	0
1483.893066	0	0	0	0	0	0
1718.465698	0	0	0	0	0	0
1990.119385	0	0	0	0	0	0
2304.71582	0	0	0	0	0	0
2669.043457	0	0	0	0	0	0
3090.963867	0	0	0	0	0	0
3579.580811	0	0	0	0	0	0
4145.437988	0	0	0	0	0	0
4800.745605	0	0	0	0	0	0
5559.643555	0	0	0	0	0	0
6438.507813	0	0	0	0	0	0
7456.301758	0	0	0	0	0	0
8634.988281	0	0	0	0	0	0
		0		0	0	0
