## Supplementary material for "Assembly and Interfacial Mechanics of Recombinant Surfactant Protein B in Mixed Detergent Systems and Lipid Monolayers": Figure3B

Wavelength__nm	CD_MRE__47_helicity
260	1109.944306282051
259.8	1073.55340025641
259.6	1103.398099871795
259.4	1127.904696025641
259.2	1150.775296282051
259	1178.34938474359
258.8	1091.345967051282
258.6	996.6560360256408
258.4	936.8466044871794
258.2	919.2685398717948
258	893.8039080769229
257.8	910.7540258974358
257.6	828.5152239743589
257.4	730.8255966666667
257.2	701.4910343589744
257	732.5682879487177
256.8	757.2549325641023
256.6	772.765774102564
256.4	783.5797958974358
256.2	752.1946816666666
256	749.519517179487
255.8	791.3552220512821
255.6	771.5198832051281
255.4	783.214141923077
255.2	792.4810806410255
255	786.2627402564102
254.8	746.3475523076924
254.6	685.9412934615384
254.4	621.1860862820512
254.2	518.4917785897436
254	491.0321653846154
253.8	426.5692591025642
253.6	360.1869473076923
253.4	259.6821178205128
253.2	182.0412201282051
253	125.2714956410256
252.8	117.9417449999999
252.6	174.5414237179487
252.4	169.3744774358974
252.2	137.0791182051281
252	88.11149371794869
251.8	92.59603410256409
251.6	167.7951634615384
251.4	194.7157426923077
251.2	131.8499329487179
251	59.95947192307694
250.8	34.53373948717947
250.6	22.94506474358964
250.4	53.42882525641028
250.2	93.55851538461529
250	76.30387115384616
249.8	59.04255846153852
249.6	43.28720666666665
249.4	79.23132576923081
249.2	103.50786
249	99.42565012820521
248.8	100.4859355128205
248.6	114.2707569230769
248.4	102.3964497435897
248.2	53.88228064102563
248	53.60331666666666
247.8	1.123635769230751
247.6	-29.6379773076923
247.4	-36.65986730769229
247.2	9.741510897435923
247	2.654047692307694
246.8	-38.40922705128206
246.6	-80.92066935897437
246.4	-136.5523097435898
246.2	-147.5041464102564
246	-179.2393548717948
245.8	-182.3257411538461
245.6	-195.5681943589744
245.4	-204.507267051282
245.2	-279.6319319230769
245	-307.2238029487179
244.8	-375.0042688461538
244.6	-430.9815578205128
244.4	-529.047064076923
244.2	-585.8494640256409
244	-674.0516488205127
243.8	-774.3161914102564
243.6	-813.3478082051281
243.4	-845.5687029487178
243.2	-834.3112284615383
243	-845.1341415384614
242.8	-802.3059473076922
242.6	-828.5952455128206
242.4	-837.3731637179486
242.2	-862.5988423076923
242	-905.7493455128205
241.8	-970.0110865384614
241.6	-950.2891115384615
241.4	-929.1656482051282
241.2	-962.6613305128204
241	-1033.914953461538
240.8	-1079.293834230769
240.6	-1132.852694487179
240.4	-1224.609613846154
240.2	-1315.176212820513
240	-1430.163829358974
239.8	-1555.109681794872
239.6	-1712.416466666667
239.4	-1829.594672820513
239.2	-1884.252717820513
239	-2048.895921794872
238.8	-2134.11886025641
238.6	-2199.041890384615
238.4	-2302.109631923076
238.2	-2416.174777948718
238	-2558.533094871795
237.8	-2651.18136525641
237.6	-2826.679713205127
237.4	-2912.282753974358
237.2	-3037.214158076923
237	-3230.256116923077
236.8	-3426.944612820513
236.6	-3635.415168846153
236.4	-3813.255258205128
236.2	-3948.918439743589
236	-4115.152071794871
235.8	-4361.70510025641
235.6	-4563.300472435896
235.4	-4695.212644358974
235.2	-4848.667281282051
235	-4968.157220769231
234.8	-5119.213434358974
234.6	-5283.90109474359
234.4	-5457.214410128205
234.2	-5661.152635128205
234	-5852.942034615384
233.8	-6076.830073717948
233.6	-6319.005257179487
233.4	-6545.390635128205
233.2	-6734.001401282051
233	-6983.454099102563
232.8	-7242.073708717948
232.6	-7470.055071794871
232.4	-7658.794761538461
232.2	-7910.529184615384
232	-8063.753759615384
231.8	-8224.628171410257
231.6	-8443.103642564101
231.4	-8701.817722051281
231.2	-8910.302726410255
231	-9057.637938461537
230.8	-9275.562150128204
230.6	-9406.893832474358
230.4	-9586.060056551281
230.2	-9847.861522589743
230	-10048.50951755256
229.8	-10211.39873831666
229.6	-10409.35987675641
229.4	-10621.16000674231
229.2	-10875.72984855128
229	-11183.42966851282
228.8	-11474.28173153846
228.6	-11624.74445205128
228.4	-11828.93252207692
228.2	-12058.0367429359
228	-12302.1081034359
227.8	-12540.96317103846
227.6	-12786.62006941026
227.4	-13040.9895350641
227.2	-13265.86584016667
227	-13565.89821859487
226.8	-13835.07982661538
226.6	-14079.41081255128
226.4	-14310.86255415385
226.2	-14541.04973316667
226	-14745.48242458974
225.8	-14921.94280925641
225.6	-14967.49640371795
225.4	-15086.25589104231
225.2	-15240.04514025128
225	-15496.12213216667
224.8	-15650.46945380769
224.6	-15766.62438453846
224.4	-15868.25940711539
224.2	-15971.54200648461
224	-16115.23510489743
223.8	-16242.1829406282
223.6	-16345.53409178205
223.4	-16470.69277928205
223.2	-16637.6670551282
223	-16737.48725589743
222.8	-16794.75489217948
222.6	-16842.57998692308
222.4	-16903.15073448718
222.2	-17081.74769423077
222	-17255.31663397435
221.8	-17404.6568301282
221.6	-17456.0756699359
221.4	-17484.85140405256
221.2	-17523.6730865641
221	-17512.05384803846
220.8	-17459.83723794872
220.6	-17386.07671802564
220.4	-17338.59804985897
220.2	-17299.45295807692
220	-17308.25443817948
219.8	-17388.70764838461
219.6	-17500.87094917949
219.4	-17658.53883124359
219.2	-17783.70918855128
219	-17915.97767860256
218.8	-17981.7421574359
218.6	-17991.14691102564
218.4	-17928.86581421795
218.2	-17806.04108825641
218	-17817.57814910769
217.8	-18016.99953614103
217.6	-18174.13571953846
217.4	-18333.57685666666
217.2	-18459.53964948718
217	-18420.39133461538
216.8	-18501.59207935897
216.6	-18670.42085435897
216.4	-18730.28363358974
216.2	-18546.6419826923
216	-18374.30948685897
215.8	-18260.56576067948
215.6	-18132.35458491026
215.4	-18341.2378075641
215.2	-18498.14003910256
215	-18535.45563846154
214.8	-18717.25457115384
214.6	-18820.73798012821
214.4	-18945.57269153846
214.2	-18933.50055333333
214	-18885.48429602564
213.8	-18712.55219435897
213.6	-18623.04588076923
213.4	-18536.33142974359
213.2	-18324.75225923077
213	-18231.21374923077
212.8	-18356.7297551282
212.6	-18536.06246846154
212.4	-18906.10429051282
212.2	-19038.50437153846
212	-19007.03367871795
211.8	-19068.64470628205
211.6	-19326.75084435897
211.4	-19706.76312782051
211.2	-19914.72576935897
211	-20056.87958679486
210.8	-20297.28985076923
210.6	-20602.74428858974
210.4	-20953.62873205128
210.2	-21266.63075692307
210	-21406.19276564102
209.8	-21555.92306679487
209.6	-21875.19455692307
209.4	-22030.13403794872
209.2	-22003.39573
209	-22078.97051602564
208.8	-22383.33799461538
208.6	-22729.3555725641
208.4	-23048.89713538461
208.2	-23419.48465987179
208	-23482.05816871795
207.8	-23491.19284961538
207.6	-23492.97332884615
207.4	-23462.42066089743
207.2	-23214.06937064102
207	-22935.35546358974
206.8	-22745.24095935897
206.6	-22171.48097153845
206.4	-21726.34004705129
206.2	-21497.43065641026
206	-21265.8983375641
205.8	-20973.00616987179
205.6	-20856.23140564102
205.4	-20797.56116961538
205.2	-20530.47039102564
205	-20367.52431051282
204.8	-20071.26345833333
204.6	-19318.71534820513
204.4	-18392.18485371795
204.2	-17732.50507320512
204	-17069.08206294872
203.8	-15978.26512717948
203.6	-14870.27134589743
203.4	-14026.07412320513
203.2	-13043.70304320513
203	-12180.11393435897
202.8	-11493.82588089744
202.6	-10449.58814897436
202.4	-9014.514109102565
202.2	-8001.253603846153
202	-7509.181158461538
201.8	-6966.97521923077
201.6	-6139.290218717947
201.4	-6103.979603461538
201.2	-5800.175609871794
201	-5609.265335897436
200.8	-5786.224076923078
200.6	-5803.828815384615
200.4	-4948.665307692308
200.2	-4145.226833333333
200	-2150.09760551282
199.8	84.20044102564107
199.6	1996.459585897436
199.4	4007.478646153846
199.2	5579.435084615385
199	8632.178978205127
198.8	11527.09150128205
198.6	14149.49734358974
198.4	15133.55109871795
198.2	15911.42713717949
198	16804.81204358974
197.8	18774.46441410256
197.6	21050.45479358974
197.4	22502.17887051282
197.2	21792.86573076923
197	20123.51641153846
196.8	19249.4811576923
196.6	20509.57587820513
196.4	21022.73622179488
196.2	19465.36148589744
196	20600.50035128205
195.8	20255.17407051282
195.6	21327.21817564102
195.4	23897.59890384615
195.2	26376.38831282051
195	28197.9341525641
194.8	28209.27053717948
194.6	26974.03806410256
194.4	25357.99198076922
194.2	25331.99609487179
194	31838.86969615384
193.8	33148.49997179487
193.6	33289.84912820513
193.4	30021.88063846153
193.2	29649.93608205128
193	31325.23144615384
192.8	36802.88357948718
192.6	38099.23250256411
192.4	36772.20865641026
192.2	33704.53852307692
192	32672.34958974358
191.8	34041.37362948718
191.6	33263.57538974359
191.4	34991.69608333333
191.2	36384.39316153846
191	32933.34428307692
190.8	29505.26825461538
190.6	29103.41564820513
190.4	29461.68763564102
190.2	26145.2016425641
190	29559.96075333333
