## Supplementary material for "Assembly and Interfacial Mechanics of Recombinant Surfactant Protein B in Mixed Detergent Systems and Lipid Monolayers": Figure4

area_per_molecule_cycle_4	X4th	area_per_molecule_Cycle_5	X5th	area_per_molecule_cycle_6	X6th
107.1853658536586	0.054	147.0158536585366	-0.132	142.1951219512195	0.055
106.7548780487805	0.398	146.0560975609756	-0.146	141.7682926829269	0.126
106.3280487804878	0.876	145.1451219512195	-0.134	141.3378048780488	0.117
105.8975609756098	1.347	144.3073170731708	-0.08799999999999999	140.909756097561	0.08400000000000001
105.469512195122	1.765	143.5341463414634	0.026	140.4792682926829	0.06900000000000001
105.0390243902439	2.117	142.8134146341464	0.14	140.0524390243903	0.08699999999999999
104.6121951219513	2.436	142.1451219512196	0.243	139.6219512195122	0.122
104.1817073170732	2.708	141.5085365853659	0.32	139.1951219512195	0.184
103.7548780487805	2.963	140.9268292682927	0.385	138.7646341463415	0.256
103.3243902439025	3.197	140.3585365853659	0.431	138.3365853658537	0.321
102.8963414634147	3.425	139.8439024390244	0.478	137.9231707317074	0.375
102.4829268292683	3.627	139.3487804878049	0.54	137.4963414634147	0.42
102.0560975609756	3.808	138.8682926829269	0.5669999999999999	137.0658536585366	0.465
101.6256097560976	3.989	138.4207317073171	0.592	136.6378048780488	0.508
101.1975609756098	4.127	137.9939024390244	0.605	136.2073170731707	0.547
100.7670731707317	4.283	137.5804878048781	0.603	135.7804878048781	0.6
100.340243902439	4.443	137.1865853658537	0.654	135.3500000000001	0.619
99.909756097561	4.597	136.7926829268293	0.708	134.9231707317073	0.645
99.48292682926832	4.752	136.3963414634147	0.766	134.4926829268293	0.649
99.05243902439027	4.9	136.0024390243903	0.8139999999999999	134.0646341463415	0.668
98.62439024390245	5.054	135.6085365853659	0.854	133.6341463414634	0.694
98.1939024390244	5.179	135.2121951219513	0.902	133.2073170731708	0.709
97.76707317073172	5.316	134.8182926829269	0.9399999999999999	132.7939024390244	0.74
97.35365853658539	5.437	134.4243902439025	0.989	132.3658536585366	0.769
96.92560975609759	5.572	134.0317073170732	1.047	131.9353658536586	0.798
96.49512195121953	5.721	133.6341463414634	1.09	131.5085365853659	0.83
96.06829268292687	5.864	133.2414634146342	1.141	131.0780487804878	0.855
95.6378048780488	6.001	132.8475609756098	1.17	130.6512195121952	0.893
95.21097560975612	6.145	132.45	1.212	130.2207317073171	0.922
94.78048780487806	6.268	132.0573170731708	1.256	129.7926829268293	0.9379999999999999
94.35243902439026	6.401	131.6634146341464	1.312	129.3621951219513	0.975
93.92195121951222	6.519	131.2658536585366	1.377	128.9353658536586	0.997
93.49512195121953	6.649	130.8731707317073	1.426	128.5048780487805	1.032
93.06463414634149	6.791	130.4792682926829	1.458	128.0780487804878	1.062
92.63780487804881	6.938	130.0853658536586	1.479	127.6634146341464	1.101
92.22317073170734	7.075	129.7219512195122	1.499	127.2365853658537	1.141
91.79634146341465	7.219	129.3292682926829	1.536	126.8060975609756	1.162
91.36585365853661	7.354	128.9353658536586	1.553	126.379268292683	1.189
90.93902439024392	7.492	128.5378048780488	1.589	125.9487804878049	1.208
90.50853658536587	7.61	128.1451219512195	1.607	125.5207317073171	1.231
90.08048780487806	7.766	127.7512195121951	1.645	125.090243902439	1.263
89.65000000000002	7.898	127.3573170731707	1.648	124.6634146341463	1.282
89.22317073170733	8.079000000000001	126.9609756097561	1.686	124.2329268292683	1.329
88.79268292682929	8.24	126.5670731707317	1.695	123.8390243902439	1.361
88.36585365853659	8.411	126.1731707317073	1.731	123.4085365853659	1.396
87.93536585365855	8.558999999999999	125.7768292682927	1.761	122.9817073170732	1.416
87.50731707317075	8.714	125.3829268292683	1.798	122.5512195121951	1.436
87.0939024390244	8.856	124.990243902439	1.812	122.1402439024391	1.455
86.66707317073171	9.005000000000001	124.5926829268293	1.845	121.7134146341464	1.473
86.23658536585367	9.15	124.1987804878049	1.867	121.2829268292683	1.511
85.80853658536587	9.327999999999999	123.8060975609756	1.891	120.8560975609756	1.545
85.37804878048783	9.496	123.4121951219512	1.938	120.4256097560976	1.588
84.95121951219514	9.678000000000001	123.0146341463415	1.984	119.9975609756098	1.618
84.5207317073171	9.833	122.6219512195122	2.035	119.5670731707317	1.641
84.0939024390244	10.019	122.2280487804878	2.097	119.140243902439	1.663
83.66341463414636	10.166	121.8317073170732	2.149	118.709756097561	1.689
83.23536585365855	10.33	121.4378048780488	2.196	118.2829268292683	1.711
82.80487804878051	10.492	121.0439024390244	2.25	117.8524390243903	1.74
82.37804878048782	10.686	120.6475609756098	2.301	117.4243902439025	1.786
81.96463414634148	10.873	120.2536585365854	2.362	117.0109756097561	1.828
81.53658536585367	11.072	119.859756097561	2.426	116.5841463414634	1.87
81.10609756097563	11.268	119.4658536585366	2.493	116.1536585365854	1.9
80.67926829268293	11.464	119.069512195122	2.571	115.7256097560976	1.936
80.24878048780489	11.652	118.6756097560976	2.646	115.2951219512195	1.969
79.8219512195122	11.831	118.2829268292683	2.73	114.8682926829269	2.013
79.39146341463416	12.023	117.8853658536586	2.806	114.4378048780488	2.045
78.96341463414636	12.224	117.4914634146342	2.889	114.0109756097561	2.102
78.53292682926829	12.424	117.0987804878049	2.97	113.5804878048781	2.151
78.10609756097563	12.656	116.7012195121951	3.055	113.1865853658537	2.213
77.67560975609757	12.875	116.3073170731708	3.151	112.7560975609756	2.267
77.24878048780488	13.109	115.9146341463415	3.252	112.3280487804878	2.327
76.81829268292685	13.32	115.5170731707317	3.358	111.8975609756098	2.398
76.40731707317074	13.549	115.1243902439025	3.451	111.4707317073171	2.447
75.9768292682927	13.762	114.7304878048781	3.539	111.0573170731708	2.534
75.55000000000001	13.985	114.3365853658537	3.635	110.6304878048781	2.613
75.11951219512197	14.216	113.9402439024391	3.718	110.2	2.704
74.69146341463416	14.455	113.5463414634146	3.82	109.7719512195122	2.795
74.26097560975612	14.721	113.1524390243903	3.923	109.3414634146342	2.893
73.83414634146342	14.985	112.7560975609756	4.034	108.9146341463415	2.994
73.40365853658538	15.256	112.3621951219512	4.142	108.4841463414634	3.091
72.9768292682927	15.517	111.9682926829268	4.245	108.0560975609756	3.181
72.54634146341465	15.781	111.5719512195122	4.349	107.6256097560976	3.286
72.11829268292685	16.056	111.1780487804878	4.452	107.1987804878049	3.396
71.68780487804879	16.375	110.7841463414634	4.543	106.7682926829268	3.508
71.27804878048782	16.691	110.3914634146342	4.664	106.3414634146342	3.628
70.85000000000001	17.035	109.9939024390244	4.765	105.9280487804878	3.729
70.41951219512197	17.354	109.6012195121951	4.872	105.5	3.834
69.99268292682927	17.689	109.2073170731708	4.981	105.069512195122	3.93
69.56219512195123	18.016	108.809756097561	5.084	104.6426829268293	4.032
69.13536585365856	18.355	108.4170731707317	5.192	104.2121951219512	4.13
68.7048780487805	18.697	108.0231707317073	5.281	103.7853658536586	4.247
68.27682926829269	19.065	107.6256097560976	5.378	103.3536585365854	4.362
67.84634146341465	19.451	107.2329268292683	5.475	102.9268292682927	4.479
67.41585365853661	19.861	106.8390243902439	5.576	102.4963414634147	4.587
66.98902439024393	20.26	106.4426829268293	5.685	102.069512195122	4.697
66.55853658536587	20.68	106.0487804878049	5.802	101.6390243902439	4.817
66.14756097560978	21.081	105.6548780487805	5.911	101.2109756097561	4.922
65.72073170731709	21.532	105.2609756097561	6.016	100.8182926829269	5.027
65.29024390243904	21.95	104.8646341463415	6.121	100.4036585365854	5.137
64.86341463414635	22.42	104.4707317073171	6.219	99.97682926829272	5.24
64.43292682926831	22.861	104.0768292682927	6.319	99.54634146341465	5.372
64.0048780487805	23.337	103.6804878048781	6.433	99.11951219512198	5.494
63.57439024390245	23.788	103.2865853658537	6.542	98.68902439024392	5.596
63.14756097560978	24.266	102.8939024390244	6.666	98.26097560975612	5.738
62.71707317073172	24.714	102.4963414634147	6.773	97.83048780487808	5.821
62.29024390243904	25.166	102.1024390243903	6.893	97.4036585365854	5.937
61.85975609756099	25.592	101.709756097561	6.99	96.97317073170734	6.036
61.43170731707318	26.064	101.3158536585366	7.106	96.54634146341466	6.157
61.01829268292683	26.532	100.9182926829268	7.197	96.11585365853661	6.286
60.59146341463416	27.049	100.5256097560976	7.31	95.68780487804879	6.421
60.16097560975611	27.539	100.1317073170732	7.411	95.27439024390246	6.537
59.73292682926831	28.083	99.73536585365856	7.541	94.84756097560978	6.669
59.30243902439025	28.595	99.34146341463416	7.654	94.41707317073173	6.778
58.87560975609757	29.141	98.94756097560978	7.783	93.98902439024391	6.891
58.44512195121952	29.649	98.55121951219513	7.897	93.55853658536587	6.993
58.01829268292684	30.206	98.15731707317074	8.006	93.13170731707318	7.128
57.58780487804879	30.786	97.76341463414636	8.115	92.70121951219514	7.248
57.15975609756099	31.423	97.36707317073174	8.221	92.27439024390246	7.385
56.72926829268294	32.064	96.97317073170734	8.337	91.8439024390244	7.524
56.30243902439025	32.75	96.57926829268294	8.462	91.41585365853661	7.648
55.8890243902439	33.439	96.18658536585369	8.590999999999999	90.98536585365856	7.774
55.46097560975611	34.162	95.78902439024392	8.718	90.55853658536587	7.896
55.03048780487806	34.889	95.39512195121952	8.835000000000001	90.14512195121952	8.009
54.60365853658538	35.652	95.00243902439027	8.949	89.71829268292684	8.137
54.17317073170732	36.446	94.60487804878052	9.066000000000001	89.32439024390247	8.271000000000001
53.74634146341464	37.333	93.80121951219515	9.164	88.8939024390244	8.420999999999999
53.31585365853659	38.26	93.3878048780488	9.294	88.4658536585366	8.57
52.88780487804879	39.242	92.9768292682927	9.413	88.03536585365855	8.712
52.45731707317074	40.247	92.56341463414635	9.563000000000001	87.60853658536587	8.832000000000001
52.03048780487806	41.253	92.15243902439026	9.686	87.17804878048783	8.968999999999999
51.60000000000001	42.228	91.74268292682929	9.837999999999999	86.75121951219515	9.083
51.17317073170732	43.192	91.32926829268294	9.968	86.32073170731709	9.218
50.75853658536586	44.152	90.91829268292685	10.096	85.89024390243905	9.339
50.33170731707318	45.119	90.5048780487805	10.205	85.46219512195123	9.506
49.90121951219513	46.103	90.0939024390244	10.338	85.03170731707318	9.648999999999999
49.47439024390246	47.123	89.70121951219515	10.464	84.62195121951221	9.805999999999999
49.0439024390244	48.183	89.28658536585368	10.625	84.19390243902441	9.955
48.6158536585366	49.316	88.8768292682927	10.772	83.76341463414637	10.102
48.18536585365855	50.51	88.4658536585366	10.925	83.33658536585368	10.241
47.75853658536586	51.793	88.05243902439027	11.065	82.90609756097562	10.376
47.32804878048781	53.262	87.64268292682929	11.214	82.47926829268293	10.536
46.90121951219513	54.931	87.22804878048782	11.329	82.04878048780489	10.699
46.47073170731709	56.333	86.81829268292685	11.49	81.62073170731709	10.875
46.04268292682928	56.626	86.4048780487805	11.622	81.19024390243905	11.044
45.62926829268293	56.652	85.99390243902441	11.786	80.76341463414636	11.203
45.20243902439026	57.133	85.58414634146344	11.96	80.33292682926832	11.364
44.7719512195122	57.672	85.16951219512197	12.13	79.90609756097562	11.521
44.34390243902439	57.916	84.31219512195125	12.286	79.02804878048782	11.669
43.91341463414635	58.302	83.90243902439026	12.45	78.60121951219514	11.831
43.48658536585366	58.981	83.48780487804879	12.6	78.19024390243904	11.997
43.05609756097562	59.412	83.07804878048782	12.752	77.79390243902441	12.189
42.62926829268293	59.5	82.66707317073171	12.904	77.40000000000002	12.368
42.19878048780489	59.438	82.25365853658539	13.074	77.00609756097563	12.561
41.77073170731708	59.62	81.84268292682928	13.252	76.60975609756099	12.747
41.34024390243903	59.905	81.42926829268293	13.446	76.2158536585366	12.925
40.91341463414635	60.132	81.01951219512198	13.626	75.82195121951221	13.113
40.50000000000001	60.273	80.60853658536585	13.817	75.42560975609757	13.294
40.07317073170732	60.355	80.21219512195124	13.994	75.03170731707318	13.465
39.64146341463415	60.304	79.80121951219513	14.174	74.6378048780488	13.656
39.21463414634147	60.191	79.39146341463416	14.346	74.24146341463415	13.855
38.78414634146343	60.072	78.9768292682927	14.538	73.84756097560977	14.063
38.35731707317074	59.603	78.56707317073172	14.743	73.45365853658538	14.292
37.92682926829269	59.086	78.15365853658538	14.955	72.64634146341464	14.497
37.49878048780489	59.089	77.74268292682927	15.172	72.23658536585367	14.701
37.06829268292684	59.318	77.32926829268294	15.39	71.82317073170734	14.901
36.64146341463415	59.45	76.91829268292685	15.591	71.41219512195123	15.135
36.2109756097561	59.615	76.50853658536586	15.8	71.00243902439026	15.381
35.78414634146343	59.841	76.09512195121953	15.995	70.58780487804879	15.631
35.35365853658537	60.21	75.68414634146343	16.201	70.17804878048783	15.887
34.94268292682928	60.638	75.27073170731708	16.409	69.76463414634148	16.147
34.51219512195123	61.064	74.85975609756099	16.642	69.35365853658537	16.394
34.08536585365854	61.433	74.45000000000002	16.881	68.94024390243905	16.644
33.65487804878049	61.818	73.60853658536585	17.133	68.52926829268293	16.898
33.22682926829269	62.135	73.17804878048781	17.361	68.11951219512197	17.17
32.79634146341464	62.444	72.75121951219515	17.612	67.70609756097562	17.464
32.36951219512196	62.669	72.32073170731709	17.844	67.29512195121951	17.768
31.93902439024391	62.913	71.90975609756099	18.105	66.88170731707319	18.085
31.51219512195123	63.08	71.47926829268295	18.398	66.47073170731709	18.383
31.08170731707317	63.266	71.05243902439027	18.692	66.06097560975611	18.705
30.65365853658537	63.408	70.6219512195122	18.991	65.66341463414635	19.015
30.22317073170732	63.612	70.19512195121953	19.291	65.25365853658538	19.347
29.81341463414635	63.781	69.76463414634148	19.588	64.84268292682928	19.675
29.3829268292683	63.97	69.33658536585368	19.892	64.42926829268293	20.032
28.93902439024391	64.12	68.90609756097562	20.18	64.01829268292684	20.387
28.52439024390245	64.313	68.47926829268295	20.515	63.60487804878051	20.769
28.09756097560976	64.51300000000001	68.04878048780489	20.845	62.74756097560977	21.149
27.66707317073171	64.709	67.62195121951221	21.203	62.33658536585368	21.551
27.24024390243903	64.926	67.19146341463416	21.552	61.9268292682927	21.92
26.80975609756098	65.155	66.78048780487806	21.919	61.51341463414636	22.294
26.38170731707318	65.37	66.35000000000001	22.286	61.10243902439026	22.685
25.95121951219513	65.661	65.92317073170733	22.655	60.68902439024392	23.092
25.52439024390245	65.962	65.49268292682927	23.038	60.27804878048782	23.546
25.09390243902439	66.255	65.06463414634148	23.43	59.86829268292684	24.016
24.68414634146342	66.53100000000001	64.63414634146342	23.828	59.4548780487805	24.487
24.25243902439025	66.727	64.20731707317074	24.242	59.04390243902441	24.968
23.82560975609756	66.785	63.77682926829269	24.656	58.63048780487806	25.426
23.39512195121952	67.04300000000001	63.35000000000001	25.066	58.21951219512196	25.908
22.96829268292683	67.48999999999999	62.91951219512195	25.499	57.80609756097562	26.36
22.53780487804878	67.919	62.49146341463416	25.896	57.39512195121952	26.834
22.96463414634147	67.96299999999999	62.06097560975611	26.311	56.98536585365855	27.339
23.39512195121952	64.64100000000001	61.65121951219513	26.705	56.5719512195122	27.86
23.8219512195122	57.771	61.22073170731709	27.145	56.17804878048782	28.378
24.25243902439025	50.308	60.79268292682928	27.575	55.76829268292683	28.911
24.68048780487805	44.13	60.36219512195123	28.064	55.35365853658538	29.431
25.1109756097561	39.317	59.93536585365855	28.521	54.94390243902439	29.953
25.52073170731708	35.663	59.5048780487805	29.011	54.52926829268294	30.487
25.95121951219513	32.819	59.07804878048781	29.47	54.11951219512196	31.053
26.37926829268293	30.711	58.64756097560977	29.944	53.70853658536587	31.632
26.80975609756098	29.066	58.21951219512196	30.402	53.29512195121952	32.281
27.23658536585366	27.795	57.78902439024392	30.893	52.88536585365856	32.946
27.66707317073171	26.747	57.36219512195123	31.415	52.0439024390244	33.64
28.09390243902439	25.892	56.93170731707318	31.961	51.61341463414635	34.368
28.52439024390245	25.214	56.52073170731708	32.519	51.18658536585367	35.103
28.95243902439025	24.634	56.09024390243903	33.117	50.75609756097562	35.855
29.3829268292683	24.228	55.66341463414635	33.717	50.32804878048781	36.652
29.80975609756099	23.863	55.23292682926831	34.334	49.89756097560976	37.53
30.24024390243903	23.581	54.80609756097562	34.961	49.47073170731709	38.466
30.63414634146342	23.346	54.37560975609757	35.621	49.05731707317074	39.485
31.0439024390244	23.133	53.94756097560976	36.33	48.62926829268293	40.541
31.47439024390245	22.93	53.51707317073171	37.094	48.19878048780489	41.674
31.90243902439025	22.706	53.09024390243903	37.922	47.7719512195122	42.797
32.3329268292683	22.502	52.65975609756099	38.772	47.34146341463416	43.972
32.75975609756099	22.222	52.23292682926831	39.692	46.91463414634147	45.024
33.19024390243903	21.925	51.80243902439025	40.64	46.48414634146342	46.126
33.61707317073171	21.656	51.37439024390245	41.605	46.05609756097562	47.168
34.04756097560976	21.439	50.96463414634148	42.532	45.62560975609757	48.276
34.47560975609757	21.271	50.53414634146343	43.495	45.19878048780489	49.328
34.90609756097562	21.151	50.10609756097561	44.409	44.76829268292684	50.453
35.3329268292683	21.088	49.67560975609757	45.365	44.34146341463416	51.612
36.20731707317074	21.059	49.24878048780489	46.271	43.93048780487806	52.89
36.63780487804879	20.977	48.81829268292684	47.189	43.50000000000001	54.225
37.04878048780488	20.841	48.39146341463415	48.074	43.06951219512196	55.773
37.44512195121952	20.726	47.96097560975611	49.001	42.64268292682927	57.458
37.83902439024391	20.672	47.5329268292683	49.913	42.21219512195123	58.777
38.2329268292683	20.682	47.10243902439026	50.968	41.78414634146343	59.759
38.62926829268293	20.681	46.67560975609757	52.142	41.35365853658537	60.603
39.02317073170732	20.655	46.24512195121952	53.517	40.92682926829269	61.07
39.41707317073171	20.574	45.83414634146343	54.984	40.49634146341464	61.504
39.80975609756098	20.45	45.40365853658538	56.532	40.06951219512196	61.728
40.20731707317074	20.283	44.97682926829269	57.865	39.63902439024391	61.885
40.60121951219513	20.122	44.54634146341464	58.799	39.2109756097561	61.851
40.9939024390244	19.966	44.11951219512196	59.317	38.80121951219513	61.93
41.39146341463416	19.844	43.68902439024392	59.867	38.37073170731708	62
41.78414634146343	19.745	43.26097560975611	60.318	37.94024390243904	62.179
42.59146341463415	19.643	42.83048780487806	60.484	37.51219512195123	62.276
43.00243902439026	19.51	42.40365853658538	60.593	37.08170731707317	62.41
43.41219512195123	19.402	41.97317073170733	60.709	36.6548780487805	62.485
43.82682926829269	19.255	41.54634146341465	60.87	36.22439024390245	62.65
44.23658536585367	19.133	41.1158536585366	60.972	35.79756097560976	62.789
44.65000000000001	18.963	40.70487804878049	60.907	35.36707317073171	62.945
45.06097560975611	18.812	40.27439024390245	61.026	34.93902439024391	62.949
45.47439024390245	18.661	39.84756097560976	61.113	34.50853658536586	62.999
45.88536585365854	18.486	39.41707317073171	61.196	34.08170731707317	62.97
46.29512195121951	18.314	38.98902439024391	61.164	33.65121951219513	63.013
46.70975609756098	18.143	38.55853658536586	61.183	33.24146341463415	63.03
47.11951219512196	17.956	38.13170731707318	61.232	32.81341463414634	63.106
47.5329268292683	17.756	37.70121951219513	61.354	32.3829268292683	63.163
47.9439024390244	17.551	37.27439024390245	61.464	31.95609756097562	63.319
48.35365853658537	17.382	36.8439024390244	61.607	31.52560975609757	63.381
48.76829268292684	17.181	36.41585365853659	61.701	31.09756097560976	63.462
49.17804878048781	16.972	35.98536585365855	61.906	30.66707317073171	63.49
49.59146341463416	16.769	35.57560975609756	62.074	30.24024390243903	63.579
50.00243902439025	16.533	35.14512195121952	62.237	29.80975609756099	63.566
50.39634146341465	16.317	34.71707317073172	62.322	29.3829268292683	63.692
50.80975609756098	16.102	34.28658536585366	62.557	28.95243902439025	63.757
51.21951219512196	15.891	33.85975609756098	62.721	28.52439024390245	63.922
51.63048780487805	15.627	33.42926829268293	62.913	28.1109756097561	64.02200000000001
52.48780487804879	15.352	33.00243902439025	63.022	27.68414634146342	64.181
52.90121951219513	15.145	32.5719512195122	63.3	27.25365853658537	64.236
53.31219512195123	14.935	32.14390243902439	63.492	26.82682926829269	64.373
53.72560975609757	14.722	31.71341463414635	63.702	26.39512195121952	64.45
54.10243902439025	14.438	31.28658536585366	63.83	25.96829268292683	64.595
54.51341463414635	14.165	30.85609756097562	64.02	25.53780487804879	64.67
54.92682926829269	13.876	30.44512195121952	64.131	25.1109756097561	64.84099999999999
55.33658536585367	13.567	30.01463414634147	64.247	24.68048780487805	64.907
55.74756097560977	13.233	29.58780487804878	64.34699999999999	24.25243902439025	65.054
56.16097560975611	12.925	29.15731707317074	64.50700000000001	23.8219512195122	65.14700000000001
56.5719512195122	12.621	28.73048780487806	64.658	23.39512195121952	65.292
56.98536585365855	12.369	28.3	64.792	22.98170731707317	65.34699999999999
57.39512195121952	12.124	27.8719512195122	64.834	22.55487804878049	65.532
57.80609756097562	11.909	27.44146341463415	64.88500000000001	22.12317073170732	65.715
58.21951219512196	11.657	27.01463414634146	64.956	21.69634146341464	66.009
58.63048780487806	11.408	26.58414634146342	65.152	21.26585365853659	66.22499999999999
59.04390243902441	11.138	26.15731707317074	65.395	20.83902439024391	66.52
59.4548780487805	10.864	25.72682926829269	65.693	20.40853658536586	66.649
59.86463414634147	10.606	25.29878048780488	65.932	19.98048780487805	66.83199999999999
60.27804878048782	10.358	24.88536585365854	66.121	19.55	66.946
60.67195121951221	10.091	24.45853658536586	66.304	19.12317073170732	67.191
61.08536585365855	9.835000000000001	24.02804878048781	66.434	18.69268292682927	67.40600000000001
61.49634146341464	9.563000000000001	23.6	66.542	18.84390243902439	67.73099999999999
62.33658536585368	9.298999999999999	23.16951219512196	66.741	19.25731707317073	67.995
62.76463414634147	9.047000000000001	22.74268292682927	66.90900000000001	19.68536585365854	67.33799999999999
63.19512195121953	8.814	22.31219512195122	67.235	20.11585365853659	62.109
63.62195121951221	8.581	21.88536585365854	67.59	20.54268292682927	53.907
64.05243902439027	8.361000000000001	21.56219512195122	67.905	20.97317073170732	46.41
64.47926829268295	8.130000000000001	21.98902439024391	67.919	21.4	40.641
64.909756097561	7.93	22.41951219512196	65.015	21.83170731707317	36.584
65.33780487804879	7.723	22.84756097560976	58.08	22.25853658536586	33.653
65.73414634146343	7.521	23.26097560975611	50.729	22.68902439024391	31.472
66.16097560975611	7.29	23.68780487804878	44.539	23.11585365853659	29.756
66.59268292682928	7.078	24.11829268292684	39.896	23.54634146341464	28.388
67.00243902439026	6.861	24.54512195121952	36.46	23.97439024390245	27.371
67.43292682926831	6.657	24.97560975609757	34.008	24.38780487804879	26.653
67.85975609756099	6.465	25.40365853658537	32.086	24.81463414634147	26.105
68.29024390243904	6.285	25.83414634146342	30.546	25.24512195121952	25.735
68.71829268292684	6.117	26.26097560975611	29.217	25.6719512195122	25.376
69.14878048780488	5.956	26.69146341463415	28.224	26.10243902439025	24.975
69.57560975609758	5.767	27.11829268292683	27.37	26.53048780487805	24.605
70.00609756097562	5.585	27.55	26.736	26.9609756097561	24.274
70.43292682926831	5.403	27.97682926829269	26.239	27.38780487804879	24.006
70.86463414634147	5.24	28.39024390243903	25.928	27.81829268292683	23.719
71.29146341463415	5.074	28.81707317073171	25.674	28.24512195121952	23.471
71.72195121951221	4.938	29.24756097560976	25.494	28.67682926829269	23.27
72.13170731707319	4.805	29.67560975609756	25.228	29.10365853658537	23.145
72.56219512195123	4.666	30.10609756097561	24.99	29.53414634146343	23.024
72.99024390243903	4.508	30.5329268292683	24.731	29.9439024390244	22.868
73.42073170731709	4.347	30.96341463414635	24.536	30.37439024390244	22.781
73.84756097560977	4.198	31.39024390243903	24.322	30.80243902439025	22.71
74.27804878048782	4.074	31.8219512195122	24.154	31.2329268292683	22.658
74.7048780487805	3.956	32.24878048780489	24.01	31.65975609756098	22.577
75.13658536585366	3.826	32.67926829268293	23.895	32.09024390243903	22.483
75.56341463414635	3.725	33.10609756097561	23.72	32.51707317073171	22.414
75.9939024390244	3.599	33.51951219512196	23.537	32.94878048780488	22.315
76.42073170731709	3.48	33.94756097560976	23.331	33.37560975609757	22.253
76.85121951219514	3.341	34.37804878048782	23.19	33.80609756097562	22.18
77.26219512195124	3.206	34.80487804878049	23.05	34.23292682926829	22.129
77.68902439024392	3.108	35.23536585365854	22.982	34.66341463414635	22.039
78.11951219512197	3.008	35.66219512195123	22.869	35.07439024390244	22.007
78.54634146341465	2.92	36.09268292682928	22.786	35.5048780487805	21.909
78.9768292682927	2.819	36.52073170731708	22.693	35.93170731707318	21.872
79.40731707317073	2.737	36.95121951219513	22.648	36.36219512195122	21.78
79.83536585365856	2.651	37.37804878048781	22.518	36.78902439024391	21.706
80.2658536585366	2.55	37.80853658536586	22.403	37.22073170731708	21.59
80.69268292682929	2.454	38.23658536585366	22.296	37.64756097560976	21.487
81.12317073170733	2.339	38.65000000000001	22.231	38.07804878048781	21.372
81.55000000000003	2.241	39.07682926829269	22.202	38.5048780487805	21.261
81.98170731707317	2.142	39.50731707317074	22.13	38.93536585365855	21.141
82.39146341463417	2.064	39.93414634146342	22.018	39.36341463414634	21.037
82.81829268292685	1.973	40.36463414634147	21.921	39.7939024390244	20.931
83.24878048780489	1.894	40.79268292682928	21.823	40.20365853658537	20.798
83.67682926829269	1.799	41.22317073170733	21.687	40.63414634146342	20.667
84.10731707317075	1.699	41.65000000000001	21.563	41.06097560975611	20.511
84.53414634146343	1.612	42.08048780487805	21.419	41.49146341463416	20.358
84.96463414634148	1.501	42.50731707317074	21.344	41.91951219512196	20.235
85.35853658536587	1.428	42.93902439024392	21.231	42.35	20.101
85.78902439024391	1.343	43.36585365853659	21.116	42.77682926829269	19.957
86.2158536585366	1.285	43.77560975609757	20.963	43.20731707317074	19.778
86.64634146341464	1.213	44.20609756097562	20.825	43.63414634146343	19.645
87.07439024390247	1.139	44.63658536585366	20.645	44.0658536585366	19.522
87.5048780487805	1.069	45.06463414634148	20.471	44.49268292682928	19.3
87.93170731707319	0.976	45.49512195121952	20.318	44.92317073170732	19.135
88.34512195121953	0.908	45.9219512195122	20.217	45.3329268292683	18.895
88.77195121951222	0.826	46.35243902439025	20.027	45.76341463414634	18.647
89.20365853658538	0.764	46.77926829268294	19.836	46.19146341463415	18.369
89.63048780487807	0.701	47.2109756097561	19.625	46.6219512195122	18.125
90.06097560975611	0.644	47.63780487804879	19.417	47.04878048780488	17.925
90.48780487804881	0.579	48.06829268292684	19.165	47.47926829268294	17.673
90.91829268292685	0.501	48.49512195121952	18.912	47.90609756097562	17.408
91.34634146341465	0.417	48.90609756097562	18.653	48.33780487804879	17.117
91.7768292682927	0.35	49.33658536585367	18.417	48.76463414634146	16.921
92.20365853658538	0.278	49.76341463414635	18.172	49.19512195121953	16.637
92.63414634146342	0.228	50.1939024390244	17.93	49.62195121951221	16.34
93.06097560975611	0.148	50.62073170731708	17.628	50.05243902439025	15.988
93.47439024390246	0.131	51.05121951219513	17.369	50.46341463414635	15.703
93.90243902439026	0.08699999999999999	51.47926829268294	17.048	50.89390243902441	15.368
94.16097560975612	0.001	51.90975609756099	16.75	51.32073170731708	15.035
		52.33658536585367	16.439	51.75121951219514	14.666
		52.76707317073171	16.16	52.17804878048781	14.363
		53.1939024390244	15.885	52.60975609756099	14.037
		53.62439024390245	15.661	53.03658536585367	13.839
		54.05243902439025	15.357	53.46707317073172	13.567
		54.4658536585366	15.102	53.89390243902441	13.33
		54.89268292682928	14.753	54.32439024390246	13.075
		55.32317073170733	14.443	54.75243902439026	12.805
		55.75121951219514	14.112	55.1829268292683	12.509
		56.18170731707318	13.828	55.59268292682928	12.216
		56.60853658536586	13.543	56.01951219512197	11.934
		57.03902439024391	13.3	56.45	11.648
		57.4658536585366	13.018	56.87804878048782	11.34
		57.89634146341465	12.794	57.30853658536586	11.044
		58.32439024390245	12.518	57.73536585365855	10.788
		58.75487804878049	12.233	58.16585365853661	10.538
		59.18170731707318	11.949	58.59268292682929	10.247
		59.59512195121953	11.683	59.02317073170732	9.957000000000001
		60.02317073170732	11.421	59.4548780487805	9.666
		60.45365853658537	11.184	59.88170731707319	9.397
		60.88048780487806	10.957	60.31219512195123	9.122
		61.31097560975611	10.703	60.72195121951221	8.865
		61.73780487804879	10.445	61.15000000000001	8.603999999999999
		62.16829268292685	10.188	61.58048780487806	8.381
		62.59634146341464	9.932	62.00731707317075	8.175000000000001
		63.02682926829269	9.698	62.43780487804879	7.965
		63.45365853658537	9.441000000000001	62.86463414634147	7.788
		63.88414634146343	9.215999999999999	63.29512195121953	7.595
		64.31097560975611	9.005000000000001	63.72317073170733	7.404
		64.72560975609758	8.821999999999999	64.15365853658538	7.201
		65.15243902439025	8.625	64.58048780487806	7.011
		65.5829268292683	8.403	65.0109756097561	6.833
		66.009756097561	8.194000000000001	65.43780487804879	6.661
		66.44024390243904	7.971	65.86951219512197	6.506
		66.86829268292685	7.768	66.27926829268293	6.33
		67.29878048780489	7.573	66.70975609756098	6.136
		67.72560975609757	7.383	67.13658536585368	5.956
		68.15609756097562	7.216	67.56707317073172	5.785
		68.5829268292683	7.056	67.99512195121953	5.627
		69.01341463414636	6.888	68.42560975609757	5.468
		69.44146341463416	6.701	68.85243902439025	5.323
		69.85487804878051	6.528	69.28292682926831	5.184
		70.28170731707318	6.372	69.70975609756098	5.033
		70.71219512195123	6.221	70.14146341463416	4.858
		71.14024390243904	6.082	70.53414634146343	4.714
		71.57073170731709	5.949	70.96463414634148	4.566
		71.99756097560977	5.823	71.39268292682928	4.457
		72.42804878048783	5.707	71.80609756097563	4.321
		72.85487804878051	5.555	72.23292682926831	4.222
		73.28536585365855	5.403	72.66341463414635	4.105
		73.71341463414636	5.273	73.09024390243904	3.986
		74.1439024390244	5.153	73.52195121951222	3.825
		74.57073170731709	5.035	73.9487804878049	3.718
		74.98414634146343	4.936	74.37926829268295	3.58
		75.41219512195123	4.82	74.80609756097563	3.482
		75.84268292682928	4.711	75.23658536585367	3.377
		76.26951219512198	4.584	75.66463414634148	3.296
		76.70000000000002	4.468	76.09512195121953	3.189
		77.1268292682927	4.353	76.52195121951222	3.099
		77.55731707317075	4.267	76.93536585365855	3.003
		77.98536585365855	4.199	77.36219512195123	2.917
		78.41585365853661	4.097	77.79390243902441	2.823
		78.8426829268293	4.021	78.2207317073171	2.762
		79.27317073170732	3.934	78.65121951219514	2.671
		79.70000000000002	3.856	79.07804878048782	2.604
		80.11463414634149	3.759	79.50853658536587	2.505
		80.54146341463415	3.65	79.93658536585367	2.434
		80.97195121951221	3.557	80.36707317073173	2.337
		81.3987804878049	3.447	80.79390243902441	2.244
		81.82926829268294	3.374	81.22439024390245	2.146
		82.25731707317075	3.287	81.65121951219513	2.061
		82.68780487804879	3.214	82.0658536585366	1.977
		83.11463414634147	3.118	82.49268292682927	1.895
		83.54512195121953	3.032	82.92317073170733	1.832
		83.97195121951221	2.947	83.35000000000001	1.743
		84.40243902439025	2.86	83.78048780487806	1.665
		84.83048780487808	2.75	84.20853658536588	1.577
		85.26097560975612	2.692	84.63902439024392	1.503
		85.67073170731709	2.621	85.0658536585366	1.427
		86.10121951219514	2.547	85.49634146341465	1.348
		86.52926829268294	2.49	85.92317073170733	1.293
		86.959756097561	2.419	86.35365853658539	1.228
		87.38658536585368	2.347	86.78170731707318	1.174
		87.81707317073173	2.264	87.19146341463416	1.108
		88.24390243902441	2.192	87.62195121951221	1.033
		88.67439024390247	2.129	88.0487804878049	0.966
		89.10243902439025	2.065	88.47926829268295	0.893
		89.53292682926831	2.021	88.90731707317074	0.823
		89.95975609756098	1.947	89.3378048780488	0.758
		90.39024390243905	1.892	89.76463414634148	0.707
		90.80121951219513	1.817	90.19512195121952	0.658
		91.23170731707319	1.731	90.62560975609757	0.61
		91.65853658536587	1.662	91.05365853658539	0.5610000000000001
		92.08902439024392	1.598	91.48414634146343	0.495
		92.5158536585366	1.538	91.91097560975612	0.419
		92.94634146341467	1.49	92.32073170731709	0.367
		93.37439024390245	1.461	92.75121951219514	0.309
		93.80121951219515	1.416	93.17926829268293	0.277
		94.23170731707319	1.368	93.609756097561	0.232
		94.65853658536588	1.297	94.03658536585368	0.198
		95.08902439024392	1.231	94.46707317073174	0.151
		95.96463414634148	1.165	94.89390243902442	0.109
		96.39512195121952	1.108	95.32560975609758	0.059
		96.80487804878049	1.056	95.53048780487806	0.012
		97.1987804878049	1.019
		97.59512195121954	0.975
		97.98902439024393	0.9379999999999999
		98.3829268292683	0.873
		98.77926829268294	0.825
		99.17317073170734	0.767
		99.53292682926832	0.72
		99.92682926829269	0.694
		100.3231707317073	0.652
		100.7170731707317	0.631
		101.1109756097561	0.588
		101.9182926829268	0.546
		102.3280487804878	0.511
		102.7414634146342	0.457
		103.1524390243903	0.444
		103.5621951219512	0.406
		103.9768292682927	0.403
		104.3865853658537	0.4
		104.8012195121952	0.39
		105.2109756097561	0.389
		105.6219512195122	0.375
		106.0353658536586	0.372
		106.4451219512195	0.38
		106.859756097561	0.38
		107.269512195122	0.403
		107.6804878048781	0.416
		108.0939024390244	0.43
		108.5036585365854	0.436
		108.9182926829268	0.438
		109.3280487804878	0.437
		109.7390243902439	0.439
		110.1524390243903	0.438
		110.5463414634146	0.454
		110.959756097561	0.452
		111.8170731707317	0.46
		112.2280487804878	0.463
		112.6378048780488	0.478
		113.0524390243903	0.467
		113.4621951219512	0.47
		113.8756097560976	0.472
		114.2865853658537	0.478
		114.6963414634147	0.474
		115.1109756097561	0.485
		115.5207317073171	0.491
		115.9341463414634	0.487
		116.3451219512195	0.492
		116.7548780487805	0.504
		117.169512195122	0.506
		117.579268292683	0.501
		117.9926829268293	0.508
		118.4036585365854	0.507
		118.8134146341464	0.519
		119.2280487804878	0.515
		119.6378048780488	0.517
		120.0353658536586	0.493
		120.4451219512195	0.491
		120.8219512195122	0.486
		121.6634146341464	0.495
		122.0939024390244	0.498
		122.5207317073171	0.493
		122.9512195121951	0.506
		123.3780487804878	0.496
		123.8085365853659	0.493
		124.2365853658537	0.487
		124.6670731707317	0.471
		125.0939024390244	0.484
		125.5243902439025	0.474
		125.9512195121952	0.483
		126.3658536585366	0.489
		126.7926829268293	0.492
		127.2231707317073	0.495
		127.65	0.482
		128.0804878048781	0.484
		128.5085365853659	0.468
		128.9390243902439	0.476
		129.3658536585366	0.461
		129.7963414634146	0.461
		130.2231707317073	0.466
		130.6536585365854	0.455
		131.0817073170732	0.436
		131.4914634146342	0.429
		131.9219512195122	0.421
		132.35	0.416
		132.7804878048781	0.413
		133.2073170731708	0.403
		133.6378048780488	0.402
		134.0646341463415	0.385
		134.4951219512195	0.377
		134.9231707317073	0.357
		135.3536585365854	0.359
		135.7841463414634	0.34
		136.2109756097561	0.332
		136.6219512195122	0.33
		137.0524390243903	0.311
		137.4792682926829	0.283
		137.909756097561	0.255
		138.3365853658537	0.208
		138.7670731707317	0.172
		139.1951219512195	0.152
		139.6256097560976	0.149
		140.0524390243903	0.125
		140.4829268292683	0.123
		140.909756097561	0.08599999999999999
		141.3402439024391	0.081
		141.7512195121951	0.056
		142.1817073170732	0.068
		142.6085365853659	0.061
		143.0390243902439	0.096
		143.4670731707317	0.096
		143.8975609756098	0.11
		144.3243902439025	0.09
		144.7548780487805	0.08500000000000001
		145.1817073170732	0.037
		144.7512195121951	-0.01
		144.3243902439025	-0.065
		143.8939024390244	-0.117
		143.4829268292683	-0.161
		143.0524390243903	-0.077
