## Supplementary material for "Assembly and Interfacial Mechanics of Recombinant Surfactant Protein B in Mixed Detergent Systems and Lipid Monolayers": Figure5

area_per_lipid_molecule_compression	Cs-1_Compresssion_cycle	area_per_lipid_molecule_expansion	Cs-1_expansion_cycle
147.016	7.82653	23.6	12.1526
146.056	8.728569999999999	23.1695	16.2155
145.145	11.0406	22.7427	25.3902
144.307	13.7991	22.3122	43.9183
143.534	15.984	21.8854	75.9936
142.813	16.9968	21.5622	122.097
142.145	16.8274	21.989	175.823
141.509	15.862	22.4195	224.596
140.927	14.5327	22.8476	255.099
140.359	13.0854	23.261	260.042
139.844	11.6174	23.6878	241.395
139.349	10.2859	24.1183	208.078
138.868	9.43347	24.5451	170.508
138.421	9.453430000000001	24.9756	136.122
137.994	10.4841	25.4037	108.039
137.58	12.2161	25.8341	86.2132
137.187	14.0236	26.261	69.2422
136.793	15.3354	26.6915	55.6494
136.396	15.9484	27.1183	44.4566
136.002	16.0486	27.55	35.2609
135.609	15.9717	27.9768	28.0321
135.212	15.9322	28.3902	22.803
134.818	15.9237	28.8171	19.4235
134.424	15.8222	29.2476	17.4829
134.032	15.5686	29.6756	16.4063
133.634	15.2715	30.1061	15.6478
133.241	15.14	30.5329	14.867
132.848	15.2928	30.9634	14.0001
132.45	15.5969	31.3902	13.1936
132.057	15.6947	31.822	12.6474
131.663	15.2317	32.2488	12.4471
131.266	14.1151	32.6793	12.4756
130.873	12.5927	33.1061	12.4602
130.479	11.0876	33.5195	12.1348
130.085	9.933350000000001	33.9476	11.4059
129.722	9.21637	34.378	10.3989
129.329	8.810269999999999	34.8049	9.362299999999999
128.935	8.52768	35.2354	8.52713
128.538	8.25705	35.6622	8.020379999999999
128.145	8.00895	36.0927	7.84575
127.751	7.87311	36.5207	7.89224
127.357	7.92863	36.9512	7.97118
126.961	8.1645	37.378	7.91092
126.567	8.467779999999999	37.8085	7.67822
126.173	8.69951	38.2366	7.42239
125.777	8.810269999999999	38.65	7.37978
125.383	8.90394	39.0768	7.70838
124.99	9.19196	39.5073	8.388640000000001
124.593	9.86477	39.9341	9.252319999999999
124.199	10.9676	40.3646	10.0868
123.806	12.3581	40.7927	10.7333
123.412	13.7685	41.2232	11.1471
123.015	14.9343	41.65	11.4155
122.622	15.7208	42.0805	11.7222
122.228	16.1788	42.5073	12.248
121.832	16.5019	42.939	13.0549
121.438	16.9169	43.3659	14.0348
121.044	17.5743	43.7756	14.9781
120.648	18.4986	44.2061	15.7242
120.254	19.6064	44.6366	16.2877
119.86	20.7609	45.0646	16.8622
119.466	21.8288	45.4951	17.6969
119.07	22.7264	45.922	18.9397
118.676	23.4488	46.3524	20.5594
118.283	24.0739	46.7793	22.3817
117.885	24.7235	47.211	24.182
117.491	25.4867	47.6378	25.7678
117.099	26.3448	48.0683	27.0361
116.701	27.1552	48.4951	28.0107
116.307	27.7261	48.9061	28.8402
115.915	27.943	49.3366	29.7254
115.517	27.8603	49.7634	30.7995
115.124	27.6868	50.1939	32.038
114.73	27.668	50.6207	33.2614
114.337	27.9439	51.0512	34.2266
113.94	28.4753	51.4793	34.7544
113.546	29.0783	51.9098	34.8368
113.152	29.5402	52.3366	34.6766
112.756	29.7397	52.7671	34.6171
112.362	29.7017	53.1939	34.9709
111.968	29.5588	53.6244	35.831
111.572	29.4534	54.0524	36.9928
111.178	29.4485	54.4659	38.0516
110.784	29.5038	54.8927	38.6192
110.391	29.5161	55.3232	38.5206
109.994	29.385	55.7512	37.861
109.601	29.0631	56.1817	36.9513
109.207	28.5814	56.6085	36.1569
108.81	28.0517	57.039	35.7474
108.417	27.6388	57.4659	35.7974
108.023	27.4929	57.8963	36.1653
107.626	27.6663	58.3244	36.5654
107.233	28.0662	58.7549	36.7188
106.839	28.4906	59.1817	36.5115
106.443	28.7355	59.5951	36.0583
106.049	28.7081	60.0232	35.6172
105.655	28.4767	60.4537	35.41
105.261	28.2247	60.8805	35.4815
104.865	28.1392	61.311	35.692
104.471	28.2999	61.7378	35.8213
104.077	28.6349	62.1683	35.687
103.68	28.9669	62.5963	35.2075
103.287	29.1147	63.0268	34.4184
102.894	28.9884	63.4537	33.4681
102.496	28.6289	63.8841	32.5838
102.102	28.1854	64.31100000000001	31.9786
101.71	27.8508	64.7256	31.7336
101.316	27.7803	65.1524	31.7396
100.918	28.02	65.5829	31.7553
100.526	28.4748	66.0098	31.5434
100.132	28.9427	66.4402	30.994
99.7354	29.2113	66.8683	30.1674
99.3415	29.1716	67.2988	29.2517
98.94759999999999	28.8829	67.7256	28.46
98.55119999999999	28.544	68.1561	27.9102
98.15730000000001	28.379	68.5829	27.5516
97.7634	28.5027	69.0134	27.1966
97.36709999999999	28.8466	69.4415	26.6448
96.97320000000001	29.1848	69.8549	25.8169
96.5793	29.2409	70.2817	24.8069
96.1866	28.8267	70.7122	23.8282
95.789	27.9594	71.14019999999999	23.0984
95.3951	26.9041	71.5707	22.7246
95.00239999999999	26.0881	71.99760000000001	22.6409
94.6049	25.8923	72.428	22.6377
93.80119999999999	26.429	72.8549	22.4816
93.3878	27.4621	73.2854	22.0575
92.9768	28.5421	73.71339999999999	21.4355
92.5634	29.2615	74.1439	20.8108
92.1524	29.4617	74.5707	20.3626
91.7427	29.2797	74.9841	20.1305
91.3293	29.0366	75.4122	19.9871
90.9183	29.0471	75.84269999999999	19.7206
90.50490000000001	29.4452	76.26949999999999	19.1733
90.0939	30.1188	76.7	18.3494
89.7012	30.7892	77.1268	17.4189
89.28660000000001	31.1882	77.5573	16.619
88.8768	31.2145	77.9854	16.1341
88.4659	30.9788	78.41589999999999	16.0348
88.05240000000001	30.725	78.84269999999999	16.2828
87.6427	30.6774	79.2732	16.756
87.22799999999999	30.8928	79.7	17.2693
86.81829999999999	31.2071	80.1146	17.6194
86.4049	31.3404	80.5415	17.6704
85.9939	31.1154	80.97199999999999	17.4312
85.58410000000001	30.6201	81.39879999999999	17.0522
85.1695	30.167	81.8293	16.7314
84.3122	30.08	82.2573	16.5966
83.9024	30.5007	82.6878	16.6462
83.48779999999999	31.3593	83.1146	16.7668
83.078	32.4757	83.54510000000001	16.7993
82.6671	33.6564	83.97199999999999	16.6145
82.25369999999999	34.7251	84.4024	16.1738
81.84269999999999	35.5311	84.8305	15.5555
81.4293	35.9926	85.261	14.927
81.01949999999999	36.1513	85.6707	14.4638
80.60850000000001	36.1794	86.10120000000001	14.2564
80.2122	36.3076	86.52930000000001	14.2595
79.80119999999999	36.7069	86.9598	14.3193
79.39149999999999	37.3921	87.3866	14.2678
78.9768	38.2084	87.8171	14.0299
78.5671	38.9121	88.2439	13.6775
78.1537	39.3011	88.67440000000001	13.3916
77.7427	39.3203	89.1024	13.3498
77.3293	39.082	89.5329	13.6066
76.9183	38.7866	89.9598	14.0426
76.5085	38.5856	90.39019999999999	14.4138
76.0951	38.4794	90.80119999999999	14.4688
75.6841	38.3487	91.2317	14.0697
75.27070000000001	38.119	91.6585	13.2629
74.85980000000001	37.9193	92.089	12.2724
74.45	38.0657	92.5159	11.4118
73.60850000000001	38.8571	92.94629999999999	10.9383
73.178	40.3534	93.37439999999999	10.919
72.7512	42.3243	93.80119999999999	11.2
72.3207	44.3859	94.2317	11.5143
71.9098	46.1901	94.6585	11.6522
71.47929999999999	47.5401	95.089	11.5684
71.05240000000001	48.4172	95.9646	11.3652
70.622	48.9576	96.3951	11.1994
70.1951	49.3978	96.8049	11.1961
69.7646	49.9846	97.19880000000001	11.3968
69.3366	50.8728	97.5951	11.7322
68.9061	52.0649	97.989	12.0285
68.47929999999999	53.4281	98.38290000000001	12.0754
68.0488	54.7729	98.77930000000001	11.741
67.622	55.9457	99.17319999999999	11.0554
67.1915	56.8893	99.5329	10.1983
66.7805	57.6488	99.9268	9.39667
66.34999999999999	58.3251	100.323	8.81015
65.92319999999999	59.0054	100.717	8.463200000000001
65.4927	59.708	101.111	8.242660000000001
65.0646	60.3731	101.918	7.94956
64.6341	60.899	102.328	7.39144
64.2073	61.2011	102.741	6.4849
63.7768	61.2672	103.152	5.3114
63.35	61.1858	103.562	4.07758
62.9195	61.1298	103.977	2.99329
62.4915	61.2919	104.387	2.14808
62.061	61.7937	104.801	1.47373
61.6512	62.6144	105.211	0.815129
61.2207	63.5867	105.622	0.0532913
60.7927	64.4727	106.035	-0.805384
60.3622	65.09	106.445	-1.62533
59.9354	65.4204	106.86	-2.21678
59.5049	65.64360000000001	107.27	-2.44092
59.078	66.0655	107.68	-2.28737
58.6476	66.9729	108.094	-1.88342
58.2195	68.4901	108.504	-1.42989
57.789	70.5197	108.918	-1.10049
57.3622	72.8031	109.328	-0.965974
56.9317	75.0667	109.739	-0.986713
56.5207	77.1734	110.152	-1.06571
56.0902	79.2011	110.546	-1.11376
55.6634	81.4098	110.96	-1.08466
55.2329	84.1138	111.817	-0.977228
54.8061	87.5247	112.228	-0.825072
54.3756	91.6421	112.638	-0.684234
53.9476	96.2401	113.052	-0.611626
53.5171	100.936	113.462	-0.6349050000000001
53.0902	105.292	113.876	-0.735413
52.6598	108.896	114.287	-0.863467
52.2329	111.433	114.696	-0.973966
51.8024	112.743	115.111	-1.04783
51.3744	112.865	115.521	-1.08287
50.9646	112.027	115.934	-1.07536
50.5341	110.58	116.345	-1.02115
50.1061	108.918	116.755	-0.930409
49.6756	107.472	117.17	-0.821398
49.2488	106.767	117.579	-0.684561
48.8183	107.454	117.993	-0.461592
48.3915	110.199	118.404	-0.088827
47.961	115.366	118.813	0.416298
47.5329	122.564	119.228	0.91477
47.1024	130.289	119.638	1.21309
46.6756	135.988	120.035	1.19406
46.2451	136.779	120.445	0.900434
45.8341	130.684	120.822	0.5062219999999999
45.4037	117.658	121.663	0.210966
44.9768	99.69499999999999	122.094	0.139694
44.5463	79.8806	122.521	0.298669
44.1195	61.0635	122.951	0.586561
43.689	45.0175	123.378	0.84335
43.261	32.3824	123.809	0.921048
42.8305	23.0423	124.237	0.752437
42.4037	16.5004	124.667	0.385397
41.9732	12.1152	125.094	-0.0367094
41.5463	9.261150000000001	125.524	-0.339048
41.1159	7.42668	125.951	-0.392806
40.7049	6.22945	126.366	-0.171069
40.2744	5.41081	126.793	0.242993
39.8476	4.87916	127.223	0.700755
39.4171	4.73353	127.65	1.06286
38.989	5.14958	128.08	1.2646
38.5585	6.17445	128.509	1.33995
38.1317	7.62664	128.939	1.39401
37.7012	9.19441	129.366	1.53545
37.2744	10.6083	129.796	1.80185
36.8439	11.7237	130.223	2.12644
36.4159	12.5022	130.654	2.37976
35.9854	12.9782	131.082	2.46468
35.5756	13.2471	131.491	2.39178
35.1451	13.4344	131.922	2.27325
34.7171	13.6394	132.35	2.24318
34.2866	13.8971	132.78	2.3707
33.8598	14.1755	133.207	2.62702
33.4293	14.387	133.638	2.91725
33.0024	14.4031	134.065	3.14633
32.572	14.0964	134.495	3.28075
32.1439	13.416	134.923	3.38066
31.7134	12.4417	135.354	3.59006
31.2866	11.3652	135.784	4.0813
30.8561	10.397	136.211	4.96206
30.4451	9.654260000000001	136.622	6.17719
30.0146	9.10369	137.052	7.4675
29.5878	8.60642	137.479	8.44618
29.1573	8.05781	137.91	8.786809999999999
28.7305	7.53274	138.337	8.41639
28.3	7.30777	138.767	7.56626
27.872	7.69827	139.195	6.62051
27.4415	8.799770000000001	139.626	5.85997
27.0146	10.3348	140.052	5.28933
26.5841	11.7558	140.483	4.67147
26.1573	12.5512	140.91	3.73376
25.7268	12.5259	141.34	2.39427
25.2988	11.8637	141.751	0.862063
24.8854	10.9931	142.182	-0.442773
24.4585	10.4145	142.609	-1.11255
24.028	10.6096	143.039	-1.0232
		143.467	-0.509364
		143.898	-0.278872
		144.324	-1.00125
		144.755	-2.75927
		145.182	-4.78553
		144.751	-5.82693
		144.324	-5.01668
		143.894	-2.63225
		143.483	-0.07742309999999999
		143.052	1.0134
