## Supplementary material for "Assembly and Interfacial Mechanics of Recombinant Surfactant Protein B in Mixed Detergent Systems and Lipid Monolayers": FigureS1

Intensity	file1_PSD: 0.2 % DPC-SDS	file2_PSD: 0.2 % DPC-SDS	file3_PSD: 0.2% DPC-SDS	file4_PSD: 0.2 % DPC-SDS	file5_PSD: 0.2% DPC_SDS (9:1)	file6: 0.2% DPC_SDS (9:1)
0.4	0.0	0.0	0.0	0.0	0.0	0.0
0.463	0.0	0.0	0.0	0.0	0.0	0.0
0.536	0.0	0.0	0.0	0.0	0.0	0.0
0.621	0.0	0.0	0.0	0.0	0.0	0.0
0.719	0.0	0.0	0.0	0.0	0.0	0.0
0.833	0.0	0.0	0.0	0.0	0.0	0.0
0.965	0.0	0.0	0.0	0.0	0.0	0.0
1.117	0.0	0.0	0.0	0.0	0.0	0.0
1.294	0.0	0.0	0.0	0.0	0.0	0.0
1.499	0.0	0.0	0.0	0.0	0.0	0.0
1.736	0.0	0.0	0.0	0.0	0.0	0.0
2.01	0.083	0.0	0.0	0.0	0.0	0.0
2.328	2.245	1.566	0.0	1.169	0.338	0.0
2.696	6.078	5.788	0.203	4.838	2.474	0.154
3.122	10.119	10.912	1.538	9.349	5.154	1.42
3.615	12.843	14.551	2.744	12.385	6.71	2.805
4.187	13.303	15.102	2.78	12.483	6.315	3.178
4.849	11.408	12.4	1.71	9.687	4.308	2.276
5.615	7.898	7.687	0.478	5.41	1.867	0.846
6.503	4.046	3.022	0.0	1.684	0.265	0.0
7.531	1.169	0.291	0.0	0.0	0.0	0.0
8.721	0.0	0.0	0.0	0.0	0.0	0.0
10.1	0.0	0.0	0.0	0.0	0.0	0.0
11.696	0.0	0.0	0.0	0.0	0.0	0.0
13.545	0.0	0.0	0.0	0.0	0.0	0.0
15.686	0.0	0.0	0.0	0.0	0.0	0.0
18.166	0.0	0.0	0.0	0.0	0.146	0.0
21.037	0.0	0.0	0.166	0.0	0.593	0.531
24.363	0.0	0.0	0.464	0.0	1.083	1.442
28.214	0.0	0.0	0.688	0.0	1.314	2.079
32.674	0.0	0.0	0.707	0.0	1.153	2.007
37.84	0.0	0.0	0.544	0.0	0.696	1.302
43.821	0.0	0.0	0.353	0.0	0.227	0.457
50.748	0.0	0.0	0.34	0.248	0.094	0.0
58.771	0.0	0.0	0.683	0.749	0.588	0.0
68.061	0.0	0.0	1.468	1.43	1.833	0.0
78.82	0.0	0.036	2.675	2.224	3.736	0.389
91.28	0.261	0.554	4.181	3.078	5.992	2.281
105.709	0.953	1.517	5.79	3.935	8.147	5.636
122.42	1.946	2.653	7.283	4.708	9.713	9.601
141.772	2.987	3.63	8.454	5.274	10.286	12.963
164.183	3.811	4.18	9.148	5.491	9.667	14.623
190.137	4.227	4.165	9.281	5.239	7.94	13.983
220.194	4.15	3.604	8.849	4.48	5.489	11.184
255.002	3.613	2.659	7.921	3.306	2.929	7.111
295.312	2.753	1.588	6.628	1.957	0.941	3.136
341.995	1.769	0.676	5.137	0.777	0.0	0.596
396.058	0.88	0.136	3.629	0.096	0.0	0.0
458.666	0.265	0.0	2.271	0.0	0.0	0.0
531.172	0.0	0.0	1.193	0.0	0.0	0.0
615.139	0.0	0.0	0.469	0.0	0.0	0.0
712.379	0.0	0.0	0.099	0.0	0.0	0.0
824.992	0.0	0.0	0.0	0.0	0.0	0.0
955.406	0.0	0.0	0.0	0.0	0.0	0.0
1106.435	0.0	0.0	0.0	0.0	0.0	0.0
1281.34	0.0	0.0	0.0	0.0	0.0	0.0
1483.893	0.0	0.0	0.0	0.0	0.0	0.0
1718.466	0.0	0.0	0.0	0.0	0.0	0.0
1990.119	0.0	0.0	0.0	0.0	0.0	0.0
2304.716	0.0	0.0	0.0	0.0	0.0	0.0
2669.043	0.0	0.0	0.038	0.0	0.0	0.0
3090.964	0.0	0.0	0.133	0.0	0.0	0.0
3579.581	0.153	0.0	0.275	0.0	0.0	0.0
4145.438	0.519	0.294	0.435	0.0	0.0	0.0
4800.746	1.02	1.018	0.577	0.0	0.0	0.0
5559.644	1.503	1.97	0.663	0.0	0.0	0.0
6438.508	0.0	0.0	0.0	0.0	0.0	0.0
7456.302	0.0	0.0	0.0	0.0	0.0	0.0
8634.988	0.0	0.0	0.0	0.0	0.0	0.0
10000.0	0.0	0.0	0.0	0.0	0.0	0.0
