## Supplementary material for "Assembly and Interfacial Mechanics of Recombinant Surfactant Protein B in Mixed Detergent Systems and Lipid Monolayers": FigureS2

Area_per_lipid_chain_cycle_4	X4th_cycle	Area_per_lipid_chain_cycle_8	X8th_cycle
74.651	-0.006	73.128	-0.041
74.16200000000001	0.016	72.59699999999999	-0.04
73.70099999999999	0.038	72.09999999999999	-0.055
73.274	0.115	71.63800000000001	-0.026
72.88200000000001	0.167	71.22	-0.012
72.517	0.234	70.828	0.026
72.16800000000001	0.286	70.452	0.05
71.854	0.347	70.11199999999999	0.079
71.548	0.41	69.8	0.11
71.261	0.461	69.494	0.135
70.999	0.525	69.215	0.161
70.746	0.581	68.94499999999999	0.175
70.502	0.626	68.69199999999999	0.181
70.276	0.676	68.44799999999999	0.207
70.05800000000001	0.716	68.22199999999999	0.206
69.849	0.769	68.012	0.23
69.649	0.772	67.804	0.236
69.44799999999999	0.789	67.602	0.259
69.248	0.805	67.402	0.264
69.039	0.857	67.202	0.29
68.83799999999999	0.863	67.002	0.288
68.63800000000001	0.922	66.801	0.31
68.438	0.9399999999999999	66.601	0.311
68.236	1.006	66.401	0.328
68.036	1.046	66.199	0.334
67.836	1.083	65.999	0.351
67.63500000000001	1.121	65.79900000000001	0.373
67.435	1.151	65.598	0.377
67.235	1.187	65.398	0.412
67.035	1.216	65.19799999999999	0.411
66.833	1.26	64.998	0.436
66.633	1.317	64.79600000000001	0.442
66.43300000000001	1.369	64.596	0.468
66.232	1.431	64.396	0.474
66.032	1.492	64.19499999999999	0.501
65.83199999999999	1.553	63.995	0.506
65.63	1.623	63.795	0.533
65.43000000000001	1.686	63.593	0.544
65.23	1.765	63.393	0.555
65.03	1.834	63.185	0.5669999999999999
64.82899999999999	1.921	62.994	0.578
64.629	1.992	62.792	0.6
64.429	2.093	62.592	0.624
64.227	2.185	62.392	0.637
64.027	2.283	62.19	0.661
63.827	2.363	61.99	0.673
63.626	2.472	61.791	0.696
63.426	2.55	61.589	0.696
63.226	2.642	61.389	0.728
63.024	2.723	61.189	0.735
62.824	2.842	60.987	0.772
62.624	2.965	60.787	0.781
62.424	3.075	60.588	0.8100000000000001
62.223	3.15	60.388	0.823
62.023	3.239	60.186	0.859
61.823	3.345	59.986	0.861
61.621	3.423	59.786	0.883
61.421	3.501	59.584	0.883
61.221	3.639	59.385	0.919
61.02	3.762	59.185	0.922
60.82	3.835	58.983	0.952
60.62	4.011	58.783	0.967
60.42	4.074	58.583	1.005
60.218	4.165	58.383	1.01
60.018	4.256	58.182	1.055
59.819	4.363	57.982	1.057
59.617	4.467	57.782	1.096
59.417	4.596	57.58	1.097
59.217	4.705	57.38	1.134
59.015	4.826	57.18	1.158
58.815	4.947	56.979	1.186
58.616	5.061	56.779	1.209
58.414	5.186	56.579	1.23
58.214	5.289	56.379	1.256
58.014	5.423	56.177	1.281
57.814	5.532	55.977	1.305
57.612	5.671	55.777	1.352
57.413	5.793	55.576	1.36
57.213	5.931	55.376	1.413
57.011	6.051	55.176	1.42
56.811	6.187	54.974	1.453
56.611	6.295	54.774	1.471
56.41	6.444	54.574	1.501
56.21	6.569	54.373	1.513
56.01	6.707	54.173	1.557
55.81	6.849	53.973	1.584
55.608	6.988	53.773	1.62
55.408	7.117	53.571	1.635
55.208	7.254	53.371	1.671
55.007	7.382	53.171	1.689
54.807	7.517	52.97	1.726
54.607	7.659	52.77	1.753
54.405	7.823	52.57	1.783
54.205	7.954	52.368	1.832
54.005	8.108000000000001	52.168	1.861
53.805	8.247	51.968	1.9
53.604	8.403	51.768	1.942
53.404	8.534000000000001	51.567	1.977
53.204	8.683999999999999	51.367	2.014
53.002	8.832000000000001	51.167	2.035
52.802	9.005000000000001	50.965	2.087
52.602	9.151	50.765	2.113
52.401	9.332000000000001	50.565	2.19
52.201	9.467000000000001	50.364	2.21
52.001	9.653	50.164	2.26
51.801	9.773	49.964	2.289
51.599	9.954000000000001	49.764	2.353
51.399	10.1	49.562	2.409
51.199	10.293	49.362	2.481
50.998	10.438	49.162	2.578
50.798	10.643	48.961	2.658
50.598	10.816	48.761	2.765
50.396	10.99	48.561	2.843
50.196	11.169	48.359	2.949
49.996	11.322	48.159	3.047
49.795	11.504	47.959	3.139
49.595	11.689	47.76	3.234
49.395	11.892	47.558	3.352
49.195	12.088	47.358	3.465
48.993	12.274	47.158	3.597
48.793	12.481	46.956	3.711
48.593	12.64	46.756	3.834
48.392	12.851	46.557	3.961
48.192	13.02	46.355	4.063
47.992	13.23	46.155	4.173
47.79	13.416	45.955	4.309
47.59	13.638	45.753	4.449
47.39	13.842	45.553	4.588
47.191	14.076	45.354	4.719
46.78	14.277	45.154	4.858
46.57	14.492	44.744	4.964
46.362	14.699	44.533	5.108
46.153	14.923	44.333	5.229
45.943	15.144	44.125	5.388
45.735	15.39	43.915	5.543
45.524	15.639	43.706	5.714
45.316	15.887	43.498	5.853
45.107	16.118	43.288	6.027
44.897	16.356	43.079	6.185
44.689	16.589	42.869	6.334
44.479	16.816	42.66	6.48
44.27	17.062	42.45	6.634
44.062	17.315	42.242	6.815
43.852	17.573	42.033	6.98
43.643	17.805	41.823	7.173
43.441	18.053	41.615	7.327
43.233	18.26	41.405	7.515
43.024	18.488	41.196	7.678
42.814	18.687	40.988	7.819
42.606	18.915	40.777	8.009
42.396	19.144	40.569	8.164999999999999
41.96	19.389	40.359	8.367000000000001
41.751	19.624	40.15	8.542
41.543	19.864	39.723	8.749000000000001
41.333	20.104	39.498	8.936
41.124	20.33	39.287	9.138999999999999
40.914	20.538	39.079	9.321999999999999
40.706	20.774	38.869	9.519
40.497	21	38.66	9.718
40.287	21.247	38.452	9.935
40.078	21.495	38.242	10.139
39.868	21.744	38.033	10.372
39.66	21.967	37.823	10.578
39.451	22.208	37.614	10.808
39.241	22.42	37.406	11
39.033	22.667	37.196	11.227
38.833	22.895	36.987	11.438
38.623	23.142	36.777	11.697
38.414	23.386	36.569	11.929
38.204	23.642	36.36	12.196
37.995	23.893	36.15	12.436
37.785	24.133	35.941	12.69
37.577	24.376	35.731	12.925
37.368	24.618	35.523	13.176
37.158	24.864	35.313	13.419
36.95	25.143	35.104	13.714
36.522	25.396	34.896	13.975
36.304	25.692	34.686	14.275
36.087	25.959	34.469	14.55
35.859	26.249	34.258	14.85
35.651	26.518	34.05	15.126
35.443	26.811	33.623	15.436
35.241	27.095	33.406	15.73
35.032	27.429	33.187	16.049
34.822	27.755	32.97	16.358
34.614	28.114	32.751	16.669
34.405	28.456	32.534	16.965
34.195	28.817	32.315	17.278
33.987	29.193	32.098	17.578
33.776	29.563	31.88	17.871
33.568	29.976	31.663	18.179
33.359	30.389	31.444	18.505
33.149	30.842	31.227	18.864
32.941	31.281	31.008	19.192
32.731	31.758	30.789	19.558
32.522	32.227	30.572	19.88
32.314	32.739	30.354	20.26
32.104	33.2	30.137	20.564
31.895	33.722	29.928	20.94
31.685	34.231	29.709	21.247
31.476	34.831	29.492	21.631
31.268	35.384	29.274	21.956
31.058	36.061	29.057	22.339
30.849	36.702	28.838	22.678
30.422	37.44	28.621	23.038
30.212	38.159	28.402	23.368
29.995	38.942	28.185	23.704
29.776	39.774	27.967	24.037
29.559	40.692	27.749	24.401
29.34	41.685	27.531	24.744
29.123	42.732	27.314	25.163
28.905	43.81	27.095	25.522
28.688	44.948	26.878	25.947
28.469	46.085	26.668	26.294
28.252	47.237	26.451	26.714
28.033	48.418	26.232	27.081
27.816	49.663	26.015	27.553
27.608	50.986	25.796	27.975
27.389	52.401	25.579	28.492
27.17	53.867	25.361	28.964
26.953	55.373	25.144	29.513
26.734	56.752	24.925	30.035
26.517	57.848	24.708	30.593
26.299	58.608	24.489	31.189
26.082	59.193	24.272	31.801
25.863	59.623	24.053	32.486
25.646	59.978	23.836	33.243
25.427	60.19	23.618	34.018
25.21	60.422	23.401	34.84
25.002	60.568	23.182	35.676
24.783	60.729	22.965	36.556
24.566	60.862	22.746	37.47
24.347	61.064	22.529	38.49
24.13	61.219	22.31	39.583
23.912	61.404	22.093	40.834
23.695	61.537	21.875	42.154
23.476	61.71	21.658	43.611
23.259	61.839	21.439	45.128
23.04	62.026	21.222	46.698
22.823	62.22	21.003	48.159
22.604	62.468	20.786	49.658
22.387	62.759	20.567	51.256
22.177	63.069	20.35	53.042
21.96	63.376	20.132	54.998
21.741	63.82	19.915	57.196
21.524	64.376	19.696	59.466
21.306	65.11499999999999	19.479	61.4
21.089	66.089	19.26	62.617
20.87	67.001	19.043	63.054
20.653	67.96299999999999	18.824	62.831
20.434	68.955	18.607	62.478
20.426	69.797	18.389	62.144
20.644	70.386	18.172	61.994
20.861	69.28100000000001	17.953	61.886
21.08	66.032	17.736	61.941
21.289	61.654	17.517	61.975
21.507	57.26	17.3	62.058
21.724	53.282	17.081	62.111
21.943	49.965	16.864	62.236
22.16	47.145	16.646	62.31
22.379	44.707	16.437	62.377
22.596	42.481	16.219	62.399
22.814	40.464	16.001	62.502
23.04	38.654	15.783	62.651
23.25	37.137	15.566	62.889
23.467	35.947	15.347	63.191
23.686	35.025	15.13	63.702
23.912	34.305	14.911	64.23999999999999
24.122	33.707	14.694	65.05
24.339	33.212	14.476	66.026
24.557	32.766	14.259	67.133
24.774	32.368	14.04	68.158
24.993	32.022	13.831	69.295
25.21	31.645	13.613	70.319
25.429	31.381	13.396	71.10299999999999
25.646	31.043	13.177	71.827
25.865	30.837	12.96	72.46599999999999
26.082	30.538	12.741	72.899
26.3	30.338	12.524	73.28100000000001
26.517	30.058	12.305	73.53
26.736	29.85	12.088	73.878
26.953	29.576	11.87	74.003
27.172	29.34	11.653	74.205
27.389	29.082	11.714	74.43000000000001
27.608	28.849	11.923	74.315
27.825	28.61	12.141	72.122
28.043	28.374	12.358	67.953
28.26	28.099	12.577	62.867
28.471	27.797	12.794	57.604
28.688	27.459	13.013	52.68
28.906	27.145	13.23	48.394
29.123	26.785	13.449	44.718
29.342	26.482	13.666	41.568
29.559	26.156	13.884	39.028
29.778	25.855	14.101	37.212
29.995	25.543	14.32	36.103
30.214	25.22	14.529	35.309
30.431	24.892	14.747	34.64
30.649	24.578	14.956	34.05
30.866	24.287	15.174	33.498
31.085	23.998	15.391	32.973
31.302	23.719	15.61	32.458
31.521	23.425	15.827	31.999
31.738	23.122	16.046	31.562
31.957	22.819	16.263	31.197
32.174	22.546	16.482	30.866
32.392	22.283	16.699	30.507
32.609	22.055	16.917	30.196
32.828	21.808	17.134	29.902
33.045	21.574	17.353	29.54
33.264	21.347	17.57	29.231
33.481	21.134	17.789	28.959
33.7	20.892	18.006	28.706
33.917	20.646	18.225	28.503
34.135	20.408	18.433	28.287
34.352	20.161	18.652	28.119
34.571	19.936	18.869	27.949
34.788	19.692	19.088	27.754
35.007	19.474	19.305	27.514
35.224	19.252	19.523	27.251
35.443	19.042	19.74	26.992
35.66	18.823	19.959	26.745
35.878	18.623	20.176	26.484
36.097	18.391	20.395	26.225
36.305	18.182	20.612	25.942
36.522	17.952	20.831	25.609
36.741	17.74	21.039	25.248
36.958	17.532	21.258	24.847
37.177	17.335	21.475	24.483
37.394	17.123	21.694	24.123
37.613	16.897	21.911	23.787
37.83	16.671	22.129	23.451
38.048	16.457	22.346	23.121
38.265	16.225	22.565	22.808
38.484	16.027	22.782	22.45
38.701	15.814	23.001	22.115
38.911	15.612	23.218	21.744
39.128	15.382	23.436	21.439
39.347	15.153	23.645	21.06
39.564	14.894	23.862	20.646
39.783	14.637	24.081	20.211
40	14.398	24.299	19.8
40.219	14.168	24.516	19.384
40.436	13.955	24.735	18.989
40.654	13.738	24.952	18.604
40.871	13.498	25.171	18.273
41.09	13.228	25.388	17.919
41.307	12.991	25.607	17.647
41.517	12.755	25.824	17.384
41.743	12.527	26.042	17.162
41.953	12.293	26.251	16.895
42.17	12.066	26.468	16.611
42.389	11.794	26.687	16.326
42.606	11.505	26.904	16.038
42.825	11.25	27.122	15.699
43.042	11.021	27.339	15.362
43.26	10.803	27.558	15.051
43.477	10.583	27.775	14.745
43.696	10.377	27.994	14.45
43.913	10.176	28.211	14.133
44.132	9.99	28.43	13.813
44.349	9.779	28.647	13.507
44.559	9.569000000000001	28.865	13.201
44.776	9.351000000000001	29.074	12.916
44.995	9.147	29.293	12.498
45.212	8.932	29.51	12.108
45.43	8.728	29.728	11.769
45.647	8.561	29.945	11.495
45.866	8.388	30.164	11.19
46.083	8.233000000000001	30.381	10.907
46.302	8.065	30.6	10.642
46.519	7.89	30.817	10.359
46.738	7.711	31.036	10.127
46.955	7.524	31.253	9.856999999999999
47.173	7.37	31.471	9.625999999999999
47.382	7.206	31.68	9.346
47.601	7.05	31.898	9.112
47.818	6.88	32.115	8.861000000000001
48.036	6.728	32.334	8.651
48.253	6.572	32.551	8.41
48.472	6.432	32.77	8.238
48.689	6.25	32.987	8.026
48.908	6.109	33.206	7.83
49.125	5.949	33.423	7.594
49.344	5.822	33.641	7.383
49.561	5.678	33.858	7.15
49.779	5.55	34.077	6.942
49.988	5.437	34.286	6.721
50.207	5.3	34.504	6.522
50.424	5.168	34.721	6.31
50.642	4.994	34.94	6.138
50.859	4.834	35.157	5.948
51.078	4.709	35.376	5.788
51.295	4.6	35.593	5.577
51.514	4.486	35.812	5.438
51.731	4.387	36.029	5.24
51.95	4.265	36.247	5.086
52.167	4.145	36.464	4.914
52.385	4.023	36.683	4.756
52.594	3.925	36.9	4.622
52.812	3.816	37.11	4.46
53.029	3.748	37.327	4.286
53.248	3.667	37.546	4.081
53.465	3.581	37.763	3.904
53.684	3.466	37.982	3.728
53.901	3.361	38.199	3.572
54.12	3.258	38.418	3.376
54.337	3.149	38.635	3.165
54.555	3.038	38.853	2.991
54.772	2.942	39.07	2.804
54.991	2.849	39.289	2.621
55.2	2.764	39.506	2.424
55.418	2.664	39.716	2.285
55.635	2.583	39.933	2.141
55.854	2.473	40.152	2.02
56.071	2.407	40.369	1.883
56.29	2.284	40.588	1.781
56.507	2.219	40.805	1.676
56.726	2.131	41.023	1.568
56.943	2.062	41.24	1.409
57.161	1.989	41.451	1.253
57.378	1.913	41.668	1.114
57.597	1.838	41.886	1.021
57.806	1.749	42.103	0.912
58.024	1.681	42.322	0.854
58.241	1.593	42.539	0.784
58.46	1.539	42.758	0.771
58.677	1.455	42.975	0.725
58.896	1.402	43.194	0.724
59.113	1.313	43.411	0.704
59.332	1.258	43.629	0.702
59.549	1.181	43.846	0.697
59.757	1.119	44.057	0.715
59.976	1.048	44.274	0.706
60.193	0.995	44.492	0.729
60.412	0.9409999999999999	44.709	0.728
60.63	0.895	44.928	0.717
60.847	0.886	45.145	0.723
61.066	0.841	45.364	0.713
61.283	0.849	45.581	0.734
61.502	0.8139999999999999	45.8	0.744
61.719	0.831	46.017	0.762
61.937	0.833	46.235	0.783
62.154	0.84	46.452	0.761
62.373	0.869	46.661	0.783
62.582	0.874	46.88	0.747
62.799	0.901	47.097	0.767
63.017	0.889	47.315	0.744
63.234	0.889	47.532	0.763
63.453	0.882	47.751	0.757
63.67	0.874	47.968	0.787
63.889	0.876	48.187	0.787
64.10599999999999	0.87	48.405	0.8080000000000001
64.325	0.881	48.622	0.795
64.542	0.869	48.841	0.8139999999999999
64.76000000000001	0.885	49.058	0.798
64.977	0.861	49.267	0.8179999999999999
65.188	0.851	49.485	0.8070000000000001
65.405	0.867	49.702	0.789
65.623	0.852	49.921	0.787
65.84	0.858	50.138	0.782
66.059	0.851	50.357	0.776
66.276	0.858	50.574	0.77
66.495	0.851	50.793	0.764
66.712	0.835	51.01	0.76
66.931	0.833	51.228	0.762
67.148	0.828	51.445	0.781
67.366	0.822	51.664	0.774
67.583	0.805	51.881	0.788
67.80200000000001	0.797	52.091	0.787
68.01900000000001	0.794	52.308	0.78
68.238	0.782	52.527	0.772
68.446	0.764	52.744	0.788
68.66500000000001	0.751	52.963	0.778
68.88200000000001	0.744	53.18	0.791
69.101	0.739	53.399	0.795
69.318	0.727	53.616	0.797
69.53700000000001	0.719	53.834	0.793
69.754	0.717	54.051	0.788
69.97199999999999	0.695	54.27	0.794
70.18899999999999	0.6870000000000001	54.487	0.791
70.408	0.656	54.706	0.795
70.625	0.644	54.923	0.798
70.84399999999999	0.633	55.142	0.792
71.05200000000001	0.601	55.35	0.8
71.271	0.585	55.56	0.798
71.488	0.5600000000000001	55.777	0.799
71.70699999999999	0.541	55.996	0.803
71.92400000000001	0.515	56.213	0.795
72.142	0.484	56.432	0.802
72.35899999999999	0.468	56.649	0.795
72.578	0.431	56.876	0.794
72.795	0.4	57.093	0.794
73.014	0.365	57.312	0.788
73.23099999999999	0.333	57.52	0.796
73.45	0.305	57.739	0.764
73.658	0.272	57.956	0.746
73.877	0.239	58.175	0.713
74.09399999999999	0.215	58.392	0.726
74.313	0.174	58.61	0.724
74.53	0.117	58.827	0.726
74.748	0.06900000000000001	59.046	0.734
74.965	0.008999999999999999	59.263	0.737
75.184	-0.038	59.482	0.745
75.297	-0.106	59.699	0.757
74.95999999999999	-0.138	59.918	0.765
74.718	-0.145	60.135	0.76
74.473	-0.133	60.353	0.751
74.229	-0.093	60.57	0.745
73.99299999999999	-0.061	60.789	0.737
		61.006	0.733
		61.225	0.723
		61.442	0.722
		61.661	0.711
		61.878	0.715
		62.096	0.724
		62.313	0.724
		62.524	0.733
		62.741	0.741
		62.959	0.73
		63.176	0.747
		63.395	0.724
		63.612	0.73
		63.831	0.722
		64.048	0.718
		64.267	0.725
		64.48399999999999	0.72
		64.702	0.723
		64.919	0.724
		65.13800000000001	0.717
		65.355	0.717
		65.574	0.706
		65.791	0.72
		66.01000000000001	0.698
