## Supplementary material for "Assembly and Interfacial Mechanics of Recombinant Surfactant Protein B in Mixed Detergent Systems and Lipid Monolayers": FigureS3

surface pressure_compression_cycle5	Cs-1_compression_cycle5
-0.132	7.82652
-0.146	8.728490000000001
-0.134	11.0406
-0.08799999999999999	13.7993
0.026	15.984
0.14	16.9965
0.243	16.8273
0.32	15.8625
0.385	14.5329
0.431	13.0849
0.478	11.6171
0.54	10.2866
0.5669999999999999	9.43399
0.592	9.4528
0.605	10.4834
0.603	12.2166
0.654	14.0244
0.708	15.3351
0.766	15.9476
0.8139999999999999	16.0487
0.854	15.9723
0.902	15.9321
0.9399999999999999	15.9233
0.989	15.8222
1.047	15.5689
1.09	15.2715
1.141	15.14
1.17	15.2928
1.212	15.5966
1.256	15.6946
1.312	15.2321
1.377	14.1154
1.426	12.5923
1.458	11.0871
1.479	9.93374
1.499	9.216900000000001
1.536	8.81001
1.553	8.52713
1.589	8.25718
1.607	8.009460000000001
1.645	7.87313
1.648	7.9282
1.686	8.16437
1.695	8.46809
1.731	8.6997
1.761	8.810079999999999
1.798	8.903740000000001
1.812	9.19204
1.845	9.86495
1.867	10.9676
1.891	12.3579
1.938	13.7684
1.984	14.9344
2.035	15.721
2.097	16.1787
2.149	16.5018
2.196	16.9169
2.25	17.5745
2.301	18.4986
2.362	19.6062
2.426	20.7608
2.493	21.829
2.571	22.7264
2.646	23.4486
2.73	24.0739
2.806	24.7237
2.889	25.4868
2.97	26.3445
3.055	27.1551
3.151	27.7263
3.252	27.9431
3.358	27.8601
3.451	27.6867
3.539	27.6681
3.635	27.944
3.718	28.4752
3.82	29.0783
3.923	29.5402
4.034	29.7397
4.142	29.7018
4.245	29.5588
4.349	29.4531
4.452	29.4484
4.543	29.5041
4.664	29.5162
4.765	29.3848
4.872	29.063
4.981	28.5816
5.084	28.0518
5.192	27.6386
5.281	27.4928
5.378	27.6664
5.475	28.0663
5.576	28.4906
5.685	28.7354
5.802	28.7081
5.911	28.4767
6.016	28.2248
6.121	28.1392
6.219	28.2997
6.319	28.6348
6.433	28.9671
6.542	29.1148
6.666	28.9882
6.773	28.6287
6.893	28.1856
6.99	27.851
7.106	27.7801
7.197	28.0197
7.31	28.475
7.411	28.943
7.541	29.2111
7.654	29.1711
7.783	28.8831
7.897	28.5447
8.006	28.3788
8.115	28.5019
8.221	28.8469
8.337	29.1858
8.462	29.2407
8.590999999999999	28.8255
8.718	27.9595
8.835000000000001	26.9055
8.949	26.0881
9.066000000000001	25.8909
9.164	26.4287
9.294	27.4635
9.413	28.5425
9.563000000000001	29.2602
9.686	29.4612
9.837999999999999	29.2807
9.968	29.0373
10.096	29.0463
10.205	29.4445
10.338	30.1192
10.464	30.79
10.625	31.1882
10.772	31.2136
10.925	30.9784
11.065	30.7259
11.214	30.6784
11.329	30.8921
11.49	31.2057
11.622	31.341
11.786	31.1171
11.96	30.6198
12.13	30.1651
12.286	30.0801
12.45	30.5026
12.6	31.3595
12.752	32.4739
12.904	33.6561
13.074	34.7266
13.252	35.5316
13.446	35.9912
13.626	36.1507
13.817	36.1805
13.994	36.3083
14.174	36.7059
14.346	37.3913
14.538	38.2093
14.743	38.9131
14.955	39.3004
15.172	39.3191
15.39	39.0826
15.591	38.7881
15.8	38.5851
15.995	38.4777
16.201	38.349
16.409	38.1209
16.642	37.9192
16.881	38.0639
17.133	38.857
17.361	40.355
17.612	42.3245
17.844	44.3846
18.105	46.1898
18.398	47.5411
18.692	48.4175
18.991	48.957
19.291	49.3976
19.588	49.9849
19.892	50.8728
20.18	52.0647
20.515	53.4281
20.845	54.7729
21.203	55.9456
21.552	56.8894
21.919	57.6489
22.286	58.325
22.655	59.0052
23.038	59.7081
23.43	60.3733
23.828	60.8989
24.242	61.2009
24.656	61.2673
25.066	61.186
25.499	61.1297
25.896	61.2917
26.311	61.7937
26.705	62.6146
27.145	63.5867
27.575	64.4726
28.064	65.0899
28.521	65.4205
29.011	65.6437
29.47	66.0655
29.944	66.97280000000001
30.402	68.4901
30.893	70.5198
31.415	72.8031
31.961	75.06659999999999
32.519	77.1733
33.117	79.2012
33.717	81.40989999999999
34.334	84.1138
34.961	87.52460000000001
35.621	91.6422
36.33	96.2402
37.094	100.936
37.922	105.291
38.772	108.896
39.692	111.433
40.64	112.743
41.605	112.865
42.532	112.027
43.495	110.579
44.409	108.917
45.365	107.472
46.271	106.768
47.189	107.454
48.074	110.198
49.001	115.365
49.913	122.566
50.968	130.291
52.142	135.985
53.517	136.777
54.984	130.687
56.532	117.661
57.865	99.69159999999999
58.799	79.876
59.317	61.0663
59.867	45.0228
60.318	32.3804
60.484	23.0367
60.593	16.5014
60.709	12.1207
60.87	9.261150000000001
60.972	7.42171
60.907	6.22857
61.026	5.41502
61.113	4.88076
61.196	4.73029
61.164	5.14747
61.183	6.17665
61.232	7.62903
61.354	9.193210000000001
61.464	10.6058
61.607	11.7241
61.701	12.5045
61.906	12.9786
62.074	13.2449
62.237	13.4335
62.322	13.6414
62.557	13.8984
62.721	14.1738
62.913	14.3856
63.022	14.4045
63.3	14.098
63.492	13.4147
63.702	12.44
63.83	11.3664
64.02	10.3987
64.131	9.65324
64.247	9.10191
64.34699999999999	8.60741
64.50700000000001	8.059760000000001
64.658	7.53167
64.792	7.30551
64.834	7.69956
64.88500000000001	8.80264
64.956	10.3332
65.152	11.7518
65.395	12.5531
65.693	12.5315
65.932	11.8616
66.121	10.9852
66.304	10.4163
