## Supplementary material for "Assembly and Interfacial Mechanics of Recombinant Surfactant Protein B in Mixed Detergent Systems and Lipid Monolayers": FigureS4

Size_Classes_nm	0.5% DPC/SDS	1% DPC/SDS	2% DPC/SDS
0.4	0	0	0
0.463	0	0	0
0.536	0	0	0
0.621	0	0	0
0.719	0	0	0
0.833	0	0	0
0.965	0	0	0
1.117	0	0	0
1.294	0	0	0
1.499	0	0	0
1.736	0	0	0
2.01	0	0	0
2.328	0	0	2.223
2.696	0	2.219	11.469
3.122	7.66	9.78	24.021
3.615	27.346	19.233	27.728
4.187	36.972	23.245	20.415
4.849	22.546	20.176	10.253
5.615	5.26	13.659	3.318
6.503	0	7.394	0.527
7.531	0	3.132	0
8.721	0	0.953	0
10.1	0	0.166	0
11.696	0	0.007	0
13.545	0	0	0
15.686	0	0	0
18.166	0	0	0
21.037	0	0	0
24.363	0	0	0
28.214	0	0	0
32.674	0	0.001	0
37.84	0	0.002	0
43.821	0	0.004	0
50.748	0.002	0.004	0
58.771	0.008	0.004	0
68.061	0.014	0.003	0.001
78.82	0.011	0.003	0.002
91.28	0.003	0.002	0.003
105.709	0	0.001	0.003
122.42	0	0.001	0.004
141.772	0	0.001	0.004
164.183	0	0.001	0.004
190.137	0	0.001	0.004
220.194	0	0	0.004
255.002	0	0	0.004
295.312	0	0	0.004
341.995	0	0	0.003
396.058	0	0	0.003
458.666	0.002	0	0.002
531.172	0.016	0	0.001
615.139	0.044	0	0.001
712.379	0.061	0	0
824.992	0.043	0	0
955.406	0.012	0	0
1106.435	0	0	0
1281.34	0	0	0
1483.893	0	0	0
1718.466	0	0	0
1990.119	0	0.001	0
2304.716	0	0.001	0
2669.043	0	0	0
3090.964	0	0	0
3579.581	0	0.001	0
4145.438	0	0.001	0
4800.746	0	0.001	0
5559.644	0	0	0
6438.508	0	0	0
7456.302	0	0	0
8634.988	0	0	0
10000	0	0	0
